# Transglutaminase mediated crosslinking of pea protein: from rheology to proteomics

**DOI:** 10.1101/2025.06.24.661300

**Authors:** A. Mukherjee, J. Van Pee, D. Duijsens, T. Grauwet, I. Van de Voorde, I. Fraeye, F. Weiland

## Abstract

Enzymatic crosslinking of pea proteins by transglutaminase (TG) is a promising processing strategy to enhance structure in protein-based systems. Despite its widespread application, detailed insights spanning macro- to molecular-level mechanisms remain limited. This study investigates TG-mediated crosslinking of pea protein by integrating rheological, chemical, and proteomic analyses to establish a comprehensive structure–function relationship. Dispersions of 10% w/v pea protein were treated sing TG dosages of 0–10 U/g protein. Rheological measurements showed a significant increase in storage modulus (G′) and altered gelation dynamics, with a clear dose-dependent relationship, indicating enhanced network formation. The content of free primary amino groups, quantified using the o-phthalaldehyde (OPA) method, decreased with higher TG levels, confirming progressive covalent crosslinking. SDS-PAGE further revealed differential participation of pea protein fractions in the crosslinking reaction. To elucidate molecular changes, proteomic profiling via LC-MS/MS was performed. The analysis indicated that glutamine and lysine residues located near glutamic acid or within disordered regions of peptides were preferentially crosslinked. Specific TG-catalyzed adducts were also identified and found to be enriched in disordered protein regions. Together, the findings demonstrate a clear mechanistic link between enzymatic crosslinking at the peptide level and functional alterations in network structure and viscoelastic properties. This integrative approach offers a molecular framework for the rational design of protein-based systems with tuneable mechanical properties, supporting innovation in both plant-based and conventional food applications.
