## Supplement_Tables for "Transglutaminase mediated crosslinking of pea protein: from rheology to proteomics": Supplement_Table_04.xlsx

### Sheet: Table_Cross_link_complete
MS.Run	Scan.Number	Protein.1	Protein.2	Protein.Name.1	Protein.Name.2	m/z	Charge	Sequence.1	Sequence.2	Cross.1	Cross.2	Position.Pep.1	Position.Pep.2	Position.Prot.1	Position.Prot.2	K.in.Disorder	Q.in.Disorder	Source
1	10067	A0A9D4X1H4	A0A9D4X1H4	Seed biotin-containing protein SBP65	Seed biotin-containing protein SBP65	542.525	4	AAQAKNATLEK	SQQGYEATR	K	Q	5	3	321	297	FALSE	TRUE	pLink2
1	10611	A0A9D4WW22	A0A9D4WW22	Cupin type-1 domain-containing protein	Cupin type-1 domain-containing protein	745.321	4	KEDDEEEEQGEEEINK	NENQQEQR	K	Q	1	7	335	333	TRUE	TRUE	pLink2
1	12182	A0A9D4VGX8	A0A9D5GZD6	BHLH domain-containing protein	TFIIS-type domain-containing protein	638.838	2	QGTSQK	EVGGKR	Q	K	5	5	259	39	FALSE	FALSE	pLink2
1	13279	A0A9D4X2N1	A0A9D4X2N1	Seed biotin-containing protein sbp65	Seed biotin-containing protein sbp65	696.844	4	TQQGYEVTGDTVSNAAR	TASEKAAQAK	Q	K	3	5	227	246	TRUE	FALSE	pLink2
1	14429	A0A9D4WKG4	A0A9D4Y0S6	Oleosin	Oleosin	583.535	4	AKDYGNYAQAR	YEAVTPQQR	K	Q	2	7	140	36	FALSE	FALSE	pLink2
1	15332	A0A9D4Y0S6	A0A9D4WKG4	Oleosin	Oleosin	652.313	4	STYDTAVTPQQR	AKDYGNYAQAR	Q	K	10	2	27	140	FALSE	FALSE	pLink2
1	15914	A0A9D5BIT4	A0A9D5BIT4	Low-temperature-induced 65 kDa protein	Low-temperature-induced 65 kDa protein	704.696	3	GVSVKDYVSEK	GSGVVEQDK	K	Q	5	7	901	894	FALSE	FALSE	pLink2
1	18192	A0A9D4X1H4	A0A9D4X1H4	Seed biotin-containing protein SBP65	Seed biotin-containing protein SBP65	777.157	4	ELPQGSVEALQGGEINKER	VEHLSVKEK	Q	K	4	7	44	38	TRUE	TRUE	pLink2
1	18431	A0A9D5AKI1	A0A9D5AKI1	Uncharacterized protein	Uncharacterized protein	813.73	3	IKEASEYANDAAQR	SKDDAAQR	K	Q	2	7	401	398	FALSE	FALSE	pLink2
1	19320	A0A9D4W4F1	A0A9D4W4F1	SMP domain-containing protein	SMP domain-containing protein	622.074	4	NQTEPGGLGAIAQSAATR	EKLGADK	Q	K	13	2	186	214	FALSE	FALSE	pLink2
1	19649	A0A9D4XRX4	A0A9D4XRX4	Uncharacterized protein	Uncharacterized protein	754.364	5	GAKDATDKAGHYAATAAER	DATNKAGQYADSAAENVR	K	Q	3	8	182	169	FALSE	FALSE	pLink2
1	20079	A0A9D4W9W0	A0A9D4W9W0	Cupin type-1 domain-containing protein	Cupin type-1 domain-containing protein	689.984	6	VEDGLHIISPELQEEEEQSHSQR	KEEEEEEQEQR	Q	K	18	1	285	291	TRUE	TRUE	pLink2
1	23886	A0A9D4WW22	A0A9D4WW22	Cupin type-1 domain-containing protein	Cupin type-1 domain-containing protein	736.648	4	DKRQQSQEENVIVKLSR	GQIEELSK	K	Q	14	2	226	231	FALSE	FALSE	pLink2
1	24271	A0A9D5AGJ1	A0A9D4WJU6	Cupin type-1 domain-containing protein	Cupin type-1 domain-containing protein	968.968	6	NENQQEQTKEDDEEEEQGEEEINKQVQNYK	AIVIVTVNEGKGDFELVGQR	Q	K	4	11	330	89	FALSE	TRUE	pLink2
1	24955	A0A9D4WHZ2	A0A9D4X695	Cupin type-1 domain-containing protein	5'-nucleotidase	612.602	4	KQIEELSKNAK	GNLVKADR	Q	K	2	5	231	249	FALSE	FALSE	pLink2
1	25721	A0A9D4XVW8	A0A9D4XVW8	Cupin type-1 domain-containing protein	Cupin type-1 domain-containing protein	617.737	5	RQEINEENVIVKVSR	EQIEELSKNAK	K	Q	12	2	222	227	FALSE	FALSE	pLink2
1	27350	A0A9D4WKI2	A0A9D4YJ02	Uncharacterized protein	NADH dehydrogenase (Ubiquinone) complex I, assembly factor 6	916.458	2	DKYSSAK	QEGQER	K	Q	2	4	594	209	FALSE	FALSE	pLink2
1	27465	A0A9D4WHZ2	A0A9D4WHZ2	Cupin type-1 domain-containing protein	Cupin type-1 domain-containing protein	711.76	5	SSDPIYSNKYGKFFEITPK	SVSSQSEPFNLR	K	Q	9	5	266	250	FALSE	FALSE	pLink2
1	31599	A0A9D5AGJ1	A0A9D5AGJ1	Cupin type-1 domain-containing protein	Cupin type-1 domain-containing protein	839.235	5	NFLAGDKDNVISQIQRPVK	ASSNLDLFGFGINAENNQR	K	Q	7	18	402	394	FALSE	FALSE	pLink2
1	32011	A0A9D4XW11	A0A9D4XW11	Cupin type-1 domain-containing protein	Cupin type-1 domain-containing protein	893.449	4	NFLAGEEDNVISQVER	PVKELAFPGSSHEVDR	Q	K	13	3	392	398	FALSE	FALSE	pLink2
1	32702	A0A9D4WBI2	A0A9D4X2K2	Uncharacterized protein	Uncharacterized protein	655.372	3	EGKDAITR	NALTLQK	K	Q	3	6	986	399	FALSE	FALSE	pLink2
1	6177	A0A9D4X1H4	A0A9D4W4Q9	Seed biotin-containing protein SBP65	Uncharacterized protein	512.273	4	GQQGYEATK	EKGTSKK	Q	K	2	6	263	147	FALSE	TRUE	pLink2
1	6230	A0A9D4X1H4	A0A9D4X1H4	Seed biotin-containing protein SBP65	Seed biotin-containing protein SBP65	586.299	3	TQQGYEATK	TKTAAEK	Q	K	3	2	330	358	FALSE	FALSE	pLink2
1	6641	A0A9D5A5D8	A0A9D5A5D8	Uncharacterized protein	Uncharacterized protein	576.817	4	AKETKDAAAQK	AKETKDAAAQK	Q	K	10	2	133	125	TRUE	TRUE	pLink2
1	6681	A0A9D4X1H4	A0A9D4X1H4	Seed biotin-containing protein SBP65	Seed biotin-containing protein SBP65	443.474	4	SQQGYEATR	TKTAAEK	Q	K	3	2	297	358	FALSE	TRUE	pLink2
1	7523	A0A9D4Y0S6	A0A9D4Y0S6	Oleosin	Oleosin	498.523	4	TKEVGQEIQSK	TKEAGQK	K	Q	2	6	180	177	TRUE	TRUE	pLink2
1	8437	A0A9D4Y0S6	A0A9D4Y0S6	Oleosin	Oleosin	612.65	3	YEAVTPQQR	TKEAGQK	Q	K	7	2	36	173	FALSE	FALSE	pLink2
1	9062	A0A9D4X2N1	A0A9D4X2N1	Seed biotin-containing protein sbp65	Seed biotin-containing protein sbp65	555.057	4	AAQAKNTTLGK	AKQATNETLR	K	Q	5	3	251	195	TRUE	FALSE	pLink2
1	9869	A0A9D4Y0S6	A0A9D4Y0S6	Oleosin	Oleosin	528.518	4	STYDTAVTPQQR	TKEAGQK	Q	K	10	2	27	173	FALSE	FALSE	pLink2
2	10753	A0A9D4X1H4	A0A9D4X1H4	Seed biotin-containing protein SBP65	Seed biotin-containing protein SBP65	568.281	4	GTVSNAAKTAAEK	SQQGYEATR	K	Q	8	3	311	297	FALSE	TRUE	pLink2
2	13424	A0A9D4VXC7	A0A9D5BGT4	Elongation factor 1-alpha	Elongation factor 1-alpha	397.248	4	QTVAVGVIK	VTKAAAK	Q	K	1	3	419	441	FALSE	FALSE	pLink2
2	13844	A0A9D4X2N1	A0A9D4X2N1	Seed biotin-containing protein sbp65	Seed biotin-containing protein sbp65	599.714	5	EALGKGQVVEERER	KIQNAEDNVPQR	K	Q	5	11	141	27	FALSE	FALSE	pLink2
2	14611	A0A9D4WZ10	A0A9D4WW22	Cupin type-1 domain-containing protein	Cupin type-1 domain-containing protein	988.106	3	KEVDEEEEQGEEEINK	NENQQEQR	K	Q	1	7	335	333	TRUE	TRUE	pLink2
2	14812	A0A9D4X1H4	A0A9D4X1H4	Seed biotin-containing protein SBP65	Seed biotin-containing protein SBP65	731.379	4	TQQGYEATKDTVSNAAK	ALGKGQVVAER	Q	K	3	4	330	140	FALSE	FALSE	pLink2
2	17474	A0A9D4WW22	A0A9D4WW22	Cupin type-1 domain-containing protein	Cupin type-1 domain-containing protein	748.536	5	KEDDEEEEQGEEEINKQVQNYK	NENQQEQR	K	Q	1	7	335	333	TRUE	TRUE	pLink2
2	18082	A0A9D4W9W0	A0A9D4W9W0	Cupin type-1 domain-containing protein	Cupin type-1 domain-containing protein	886.413	5	VEDGLHIISPELQEEEEQSHSQR	KEEEEEEQEQRHR	Q	K	18	1	285	291	TRUE	TRUE	pLink2
2	18459	A0A9D4X1H4	A0A9D4X1H4	Seed biotin-containing protein SBP65	Seed biotin-containing protein SBP65	854.182	4	TQQGYEATKDTVSNAAK	SVETVKGLAASAGETAK	Q	K	3	6	330	439	FALSE	FALSE	pLink2
2	19232	O49927	O49927	p54 protein	p54 protein	526.698	5	SSKGELETVLDEQKKGR	VLQAALK	K	Q	15	3	260	241	FALSE	FALSE	pLink2
2	19492	A0A9D4W9W0	A0A9D4Y3G3	Cupin type-1 domain-containing protein	CCHC-type domain-containing protein	838.986	5	VEDGLHIISPELQEEEEQSHSQR	EGDEVEVEQNKDK	Q	K	22	11	289	127	TRUE	TRUE	pLink2
2	21109	A0A9D4W9W0	A0A9D4W9W0	Cupin type-1 domain-containing protein	Cupin type-1 domain-containing protein	826.402	6	GQIVKVEDGLHIISPELQEEEEQSHSQR	KEEEEEEQEQRHR	Q	K	23	1	285	291	TRUE	TRUE	pLink2
2	21159	A0A9D4W9W0	A0A9D4YH31	Cupin type-1 domain-containing protein	Uncharacterized protein (Fragment)	833.183	5	VEDGLHIISPELQEEEEQSHSQR	EEQEQEEKESPK	Q	K	22	8	289	313	FALSE	TRUE	pLink2
2	21365	A0A9D4WZ10	A0A9D4WW22	Cupin type-1 domain-containing protein	Cupin type-1 domain-containing protein	931.426	4	KEVDEEEEQGEEEINKQVQNYK	NENQQEQR	K	Q	1	7	335	333	TRUE	TRUE	pLink2
2	22565	A0A9D4W9W0	A0A9D4W9W0	Cupin type-1 domain-containing protein	Cupin type-1 domain-containing protein	777.538	6	GQIVKVEDGLHIISPELQEEEEQSHSQR	KEEEEEEQEQR	Q	K	23	1	285	291	TRUE	TRUE	pLink2
2	22875	A0A9D4WW22	A0A9D4WJU6	Cupin type-1 domain-containing protein	Cupin type-1 domain-containing protein	1021.49	5	NENQQEQRKEDDEEEEQGEEEINK	AIVIVTVNEGKGDFELVGQR	Q	K	4	11	330	89	FALSE	TRUE	pLink2
2	23561	A0A9D4W9W0	A0A9D4W9W0	Cupin type-1 domain-containing protein	Cupin type-1 domain-containing protein	896.259	6	SPQDERGQIVKVEDGLHIISPELQEEEEQSHSQR	KEEEEEEQEQR	Q	K	29	1	285	291	TRUE	TRUE	pLink2
2	24497	A0A9D4W4F1	A0A9D4W4F1	SMP domain-containing protein	SMP domain-containing protein	831.229	5	EKLGADKAVTREDAEGVIGAELR	NQTEPGGLGAIAQSAATR	K	Q	2	13	214	186	FALSE	FALSE	pLink2
2	24715	A0A9D4WW22	A0A9D4WJU6	Cupin type-1 domain-containing protein	Cupin type-1 domain-containing protein	1173.56	5	NENQQEQRKEDDEEEEQGEEEINKQVQNYK	AIVIVTVNEGKGDFELVGQR	Q	K	4	11	330	89	FALSE	TRUE	pLink2
2	24803	A0A9D4WW22	A0A9D4WW22	Cupin type-1 domain-containing protein	Cupin type-1 domain-containing protein	978.136	6	AIVIVTVNEGKGDFELVGQRNENQQEQR	KEDDEEEEQGEEEINKQVQNYK	K	Q	11	9	317	343	FALSE	TRUE	pLink2
2	25650	A0A9D4W4F1	A0A9D4W4F1	SMP domain-containing protein	SMP domain-containing protein	908.663	5	GSPASVMQSAAAVNTATGLVHRDDISDIAR	NQGVSISETKVGGNR	Q	K	8	10	66	98	FALSE	FALSE	pLink2
2	28599	A0A9D4W256	A0A9D4WSU2	Pre-tRNA nuclear export protein	Retrovirus-related Pol polyprotein from transposon TNT 1-94	910.644	5	GITIKSTGISLYYEMTPESLK	ESIPADFDDEEKVQQPMEK	K	Q	5	15	71	240	FALSE	FALSE	pLink2
2	29214	A0A9D4WP68	A0A9D4WP68	Protein disulfide-isomerase	Protein disulfide-isomerase	1007.73	4	LDATANDIPSDTFEVQGYPTLYFR	SASGKVSQYDGGR	Q	K	16	5	448	461	FALSE	FALSE	pLink2
2	30705	A0A9D4W410	Q9M3X6	Cupin type-1 domain-containing protein	Convicilin	1017.75	4	VFYLGGNPETEFPETQEEQQGR	KSLPSEFEPINLR	Q	K	19	1	202	403	FALSE	TRUE	pLink2
2	30837	A0A9D4W4Y0	A0A9D4VXD0	Cupin type-1 domain-containing protein	ATP-dependent RNA helicase	1089.03	4	GGQQEVESEEQKEGNSVLSGFNVEFLAHSLNTK	KPQSYR	Q	K	3	1	222	44	FALSE	FALSE	pLink2
2	31008	A0A9D4W4Y0	A0A9D4W4Y0	Cupin type-1 domain-containing protein	Cupin type-1 domain-containing protein	889.244	5	EGNSVLSGFNVEFLAHSLNTKEDTAK	GGQQEVESEEQK	K	Q	21	11	252	230	FALSE	FALSE	pLink2
2	32222	A0A9D4WW22	A0A9D4WW22	Cupin type-1 domain-containing protein	Cupin type-1 domain-containing protein	1182.27	3	NFLAGDEDNVISQIQR	PVKELAFPGSAQEVDR	Q	K	15	3	410	497	FALSE	FALSE	pLink2
2	32398	A0A9D4WW22	A0A9D4WW22	Cupin type-1 domain-containing protein	Cupin type-1 domain-containing protein	741.17	5	NILEASFNTDYEEIEKVLLEEHEK	ETQHRR	K	Q	16	3	195	206	FALSE	FALSE	pLink2
2	32614	A0A9D4WHP1	A0A9D4WDI4	SMP domain-containing protein	SMP domain-containing protein	908.06	5	ATGSNVITPGGLASMAQSAAAFNADCPR	EDEKIKLSDVLTGATAK	Q	K	17	4	180	195	FALSE	FALSE	pLink2
2	32669	A0A9D4W4F1	A0A9D5BIM3	SMP domain-containing protein	Uncharacterized protein	893.964	4	PLDQSDAAAIQAAEMK	EGTPPSNTAKRLDIK	Q	K	4	10	157	60	FALSE	FALSE	pLink2
2	32696	A0A9D4WW22	A0A9D5AGJ1	Cupin type-1 domain-containing protein	Cupin type-1 domain-containing protein	944.649	6	PVKELAFPGSAQEVDRILENQKQSHFADAQPQQR	NFLAGDKDNVISQIQR	K	Q	3	13	497	408	FALSE	FALSE	pLink2
2	32826	A0A9D4XW11	A0A9D4XW11	Cupin type-1 domain-containing protein	Cupin type-1 domain-containing protein	785.815	5	PVKELAFPGSSHEVDRLLK	NFLAGEEDNVISQVER	K	Q	3	13	398	392	FALSE	FALSE	pLink2
2	33183	A0A9D5ACP5	A0A9D5ACP5	Cupin type-1 domain-containing protein (Fragment)	Cupin type-1 domain-containing protein (Fragment)	979.172	6	GDTIKIPAGTTSYLVNQDDEEDLRVVDFVIPVNR	PGKFEAFGLSENKNQYLR	Q	K	17	3	261	281	FALSE	FALSE	pLink2
2	33224	A0A9D5AGJ1	A0A9D5AGJ1	Cupin type-1 domain-containing protein	Cupin type-1 domain-containing protein	900.071	5	ASSNLDLFGFGINAENNQR	NFLAGDKDNVISQIQRPVK	Q	K	18	7	394	402	FALSE	FALSE	pLink2
2	33657	A0A9D4WW22	A0A9D4WW22	Cupin type-1 domain-containing protein	Cupin type-1 domain-containing protein	854.848	5	PVKELAFPGSAQEVDRILENQK	NFLAGDEDNVISQIQR	K	Q	3	15	497	410	FALSE	FALSE	pLink2
2	33882	A0A9D4WHZ2	A0A9D4WHZ2	Cupin type-1 domain-containing protein	Cupin type-1 domain-containing protein	1036.79	4	NFLAGEEDNVISQIQKPVK	ASSNLNLLGFGINAENNQR	K	Q	16	18	411	394	FALSE	FALSE	pLink2
2	34652	A0A9D4X3S8	A0A9D4X1I7	SMP domain-containing protein	SMP domain-containing protein (Fragment)	759.671	4	VLEKLVEDTNGAKGTEK	VITETLGGQ	K	Q	4	9	101	106	TRUE	FALSE	pLink2
2	35076	A0A9D5ACP5	Q9M3X6	Cupin type-1 domain-containing protein (Fragment)	Convicilin	1219.64	4	GDTIKIPAGTTSYLVNQDDEEDLR	LVDLVIPVNGPGKFEAFDLAK	Q	K	17	13	261	325	FALSE	FALSE	pLink2
2	35163	Q9M3X6	Q9M3X6	Convicilin	Convicilin	975.912	5	GDTIKLPAGTTSYLVNQDDEEDLR	LVDLVIPVNGPGKFEAFDLAK	Q	K	17	13	305	325	FALSE	FALSE	pLink2
2	35443	Q9M3X6	A0A9D5ACP5	Convicilin	Cupin type-1 domain-containing protein (Fragment)	1454.42	3	LVDLVIPVNGPGKFEAFDLAK	IPAGTTSYLVNQDDEEDLR	K	Q	13	12	325	261	FALSE	FALSE	pLink2
2	35811	Q9M3X6	Q9M3X6	Convicilin	Convicilin	1167.12	4	LVDLVIPVNGPGKFEAFDLAK	LPAGTTSYLVNQDDEEDLR	K	Q	13	12	325	305	FALSE	FALSE	pLink2
2	9980	A0A9D4X1H4	A0A9D4X1H4	Seed biotin-containing protein SBP65	Seed biotin-containing protein SBP65	636.572	4	TQQGYEATKDTVSNAAK	TKTAAEK	Q	K	3	2	330	358	FALSE	FALSE	pLink2
3	11007	A0A9D4XRX4	A0A9D4XRX4	Uncharacterized protein	Uncharacterized protein	592.293	4	AGQYADSAAENVR	AKGAQDVTNK	Q	K	3	2	169	200	FALSE	FALSE	pLink2
3	11165	A0A9D4X1H4	A0A9D4X1H4	Seed biotin-containing protein SBP65	Seed biotin-containing protein SBP65	714.355	4	GQQGYEATKDTVSNAAK	AAQAKDTAAEK	K	Q	9	3	270	242	TRUE	TRUE	pLink2
3	13016	A0A9D4X1H4	A0A9D4X1H4	Seed biotin-containing protein SBP65	Seed biotin-containing protein SBP65	717.373	3	ALGKGQVVAER	SQQGYEATR	K	Q	4	3	140	297	FALSE	TRUE	pLink2
3	16309	A0A9D5ACP5	A0A9D5ACP5	Cupin type-1 domain-containing protein (Fragment)	Cupin type-1 domain-containing protein (Fragment)	639.836	4	GNLELLGLKNEQQER	EDRKER	Q	K	12	4	450	457	FALSE	FALSE	pLink2
3	19654	A0A9D4XRX4	A0A9D4XRX4	Uncharacterized protein	Uncharacterized protein	774.108	4	DVTNKAGEYAEYAAEK	AGQYADSAAENVR	K	Q	5	3	229	169	FALSE	FALSE	pLink2
3	22616	A0A9D4XVW8	A0A9D4WHZ2	Cupin type-1 domain-containing protein	Cupin type-1 domain-containing protein	675.338	5	SNRFQTLYENENGHIR	SKIFENLQNYR	Q	K	5	2	40	65	FALSE	FALSE	pLink2
3	22744	A0A9D4WW22	A0A9D4WW22	Cupin type-1 domain-containing protein	Cupin type-1 domain-containing protein	652.157	5	DKRQQSQEENVIVKLSR	GQIEELSKNAK	K	Q	14	2	226	231	FALSE	FALSE	pLink2
3	23732	A0A9D5AGJ1	A0A9D4WJU6	Cupin type-1 domain-containing protein	Cupin type-1 domain-containing protein	1262.85	4	NENQQEQTKEDDEEEEQGEEEINK	AIVIVTVNEGKGDFELVGQR	Q	K	4	11	330	89	FALSE	TRUE	pLink2
3	23744	A0A9D4XTX0	A0A9D4XSA2	Cupin type-1 domain-containing protein	Cupin type-1 domain-containing protein	912.431	5	RFYLAGNHEQEFLQYQHQQGGK	QEQENEGNNIFSGFKR	Q	K	18	15	197	216	FALSE	FALSE	pLink2
3	25454	A0A9D4XVW8	A0A9D4XVW8	Cupin type-1 domain-containing protein	Cupin type-1 domain-containing protein	693.626	4	RQEINEENVIVKVSR	EQIEELSK	K	Q	12	2	222	227	FALSE	FALSE	pLink2
3	25532	A0A9D4WYV9	A0A9D4WYV9	SMP domain-containing protein	SMP domain-containing protein	758.641	4	YGDVFNVSGKLSSQPIGQR	RPEQEPIK	K	Q	10	4	25	11	TRUE	TRUE	pLink2
3	25547	A0A9D4X1H4	A0A9D4X1H4	Seed biotin-containing protein SBP65	Seed biotin-containing protein SBP65	776.604	5	VVSAAGWTATHYATQLTVDGTK	SVETVKGLAASAGETAK	Q	K	15	6	403	439	FALSE	FALSE	pLink2
3	26103	A0A9D4WHZ2	A0A9D4WJU6	Cupin type-1 domain-containing protein	Cupin type-1 domain-containing protein	883.269	6	NENQQGLREEDDEEEEQREEETK	AIVIVTVNEGKGDFELVGQR	Q	K	4	11	330	89	FALSE	TRUE	pLink2
3	26212	A0A9D4WW22	A0A9D4WZ10	Cupin type-1 domain-containing protein	Cupin type-1 domain-containing protein	1170.37	5	AIVIVTVNEGKGDFELVGQRNENQQEQR	KEVDEEEEQGEEEINKQVQNYK	Q	K	27	1	333	335	TRUE	TRUE	pLink2
3	26252	A0A9D4WW22	A0A9D4WZ10	Cupin type-1 domain-containing protein	Cupin type-1 domain-containing protein	899.453	6	AIVIVTVNEGKGDFELVGQRNENQQEQR	KEVDEEEEQGEEEINK	Q	K	19	1	325	335	TRUE	TRUE	pLink2
3	28967	A0A9D4W4Y0	A0A9D4W4Y0	Cupin type-1 domain-containing protein	Cupin type-1 domain-containing protein	859.62	5	EGNSVLSGFNVEFLAHSLNTKEDTAKR	GGQQEVESEEQK	K	Q	21	11	252	230	FALSE	FALSE	pLink2
3	29328	A0A9D4X1H4	A0A9D4X1H4	Seed biotin-containing protein SBP65	Seed biotin-containing protein SBP65	884.46	5	AAANAVEGAVGYVAPKASELAAK	VVSAAGWTATHYATQLTVDGTK	K	Q	16	15	426	403	FALSE	FALSE	pLink2
3	32309	A0A9D4WHZ2	A0A9D4WHZ2	Cupin type-1 domain-containing protein	Cupin type-1 domain-containing protein	1182.94	3	NFLAGEEDNVISQIQK	PVKDLTFPGSAQEVDR	Q	K	15	3	410	414	FALSE	FALSE	pLink2
3	32544	A0A9D4WW22	A0A9D4WW22	Cupin type-1 domain-containing protein	Cupin type-1 domain-containing protein	944.815	6	NFLAGDEDNVISQIQRPVKELAFPGSAQEVDRILENQK	QSHFADAQPQQR	K	Q	19	1	497	517	FALSE	TRUE	pLink2
3	33710	A0A9D4YG61	A0A9D4YG61	Cupin type-1 domain-containing protein	Cupin type-1 domain-containing protein	701.185	5	VPEDLAEAITDNKEAPAIVHAVPVK	NTIQAAFK	K	Q	13	4	204	187	FALSE	FALSE	pLink2
3	5649	A0A9D4X1H4	A0A9D4X1H4	Seed biotin-containing protein SBP65	Seed biotin-containing protein SBP65	519.526	4	AAQAKDTAAEK	TAAEKAAQAK	Q	K	3	5	242	239	TRUE	TRUE	pLink2
3	8152	A0A9D4X1H4	A0A9D4X1H4	Seed biotin-containing protein SBP65	Seed biotin-containing protein SBP65	671.003	3	TAAEKAAQAK	SQQGYEATR	K	Q	5	3	239	297	TRUE	TRUE	pLink2
3	8347	A0A9D4X1H4	A0A9D4X1H4	Seed biotin-containing protein SBP65	Seed biotin-containing protein SBP65	625.569	4	SQQGYEATRGTVSNAAK	TKTAAEK	Q	K	3	2	297	358	FALSE	TRUE	pLink2
4	19692	A0A9D4X1H4	A0A9D4X1H4	Seed biotin-containing protein SBP65	Seed biotin-containing protein SBP65	741.123	4	KNEGGSDDVIIAATETK	IQAEGTNLQEK	K	Q	17	9	584	525	TRUE	TRUE	pLink2
4	21843	A0A9D4WHZ2	A0A9D4WJU6	Cupin type-1 domain-containing protein	Cupin type-1 domain-containing protein	853.919	6	NENQQGLREEDDEEEEQREEETKK	AIVIVTVNEGKGDFELVGQR	Q	K	4	11	330	89	FALSE	TRUE	pLink2
4	23298	A0A9D4WZ10	A0A9D4WJU6	Cupin type-1 domain-containing protein	Cupin type-1 domain-containing protein	1018.3	5	NENQQEQRKEVDEEEEQGEEEINK	AIVIVTVNEGKGDFELVGQR	Q	K	4	11	330	89	FALSE	TRUE	pLink2
4	27278	A0A9D4XVW8	A0A9D4XVW8	Cupin type-1 domain-containing protein	Cupin type-1 domain-containing protein	707.696	6	SNRFQTLYENENGHIRLLQKFDK	KSVSSESGPFNLR	Q	K	5	1	40	241	FALSE	FALSE	pLink2
4	28015	A0A9D4X1R0	A0A9D4X1R0	Cupin type-1 domain-containing protein	Cupin type-1 domain-containing protein	839.652	5	NFLAGKEDNVISQIQRPVK	ASSNLHLLGFGINAENNQR	K	Q	6	18	401	394	FALSE	FALSE	pLink2
4	2809	A0A9D4X642	A0A9D4X642	Lipoxygenase (Fragment)	Lipoxygenase (Fragment)	525.541	4	KPTRKDPNSESR	VIQVSR	K	Q	5	3	270	378	TRUE	FALSE	pLink2
4	28278	A0A9D5A4B1	A0A9D5A4B1	Cupin type-1 domain-containing protein	Cupin type-1 domain-containing protein	865.667	5	QVTELKLSGNRGPLVHPQSQSQSH	ATPAEVLANAFGLRQR	K	Q	6	15	478	471	FALSE	FALSE	pLink2
4	29471	A0A9D4WRW1	A0A9D5AHH6	Alcohol dehydrogenase	Alcohol dehydrogenase	695.159	5	PVQQVIAEMTNGGVDR	KFGVTDFINPKDHEK	Q	K	4	11	256	249	FALSE	FALSE	pLink2
4	29939	A0A9D4XSA2	A0A9D4XSA2	Cupin type-1 domain-containing protein	Cupin type-1 domain-containing protein	907.965	4	DFLEDAFNVNRHIVDRLQGR	NEDEEKGAIVK	Q	K	18	6	235	243	FALSE	FALSE	pLink2
4	30150	Q9M3X6	A0A9D5ACP5	Convicilin	Cupin type-1 domain-containing protein (Fragment)	554.81	4	ELTFPGSVQEINR	LIKNQK	Q	K	9	3	572	541	TRUE	FALSE	pLink2
4	33681	A0A9D4XPH4	A0A9D4XPH4	NADPH-dependent aldehyde reductase 1	NADPH-dependent aldehyde reductase 1	1316.41	4	AGQPIEVAPSFVFLASNQCSSYITGQVLHPNGGTVVNA	IAEFGSDVPMKR	Q	K	3	11	258	254	FALSE	FALSE	pLink2
4	3913	A0A9D4XSA2	A0A9D4XSA2	Cupin type-1 domain-containing protein	Cupin type-1 domain-containing protein	511.844	5	GSRQEEDEDEEKQPR	HQRGSR	K	Q	12	2	279	266	TRUE	TRUE	pLink2
4	4086	A0A9D4YG61	A0A9D4YG61	Cupin type-1 domain-containing protein	Cupin type-1 domain-containing protein	541.264	4	EQEEKERER	EKEQEKR	Q	K	2	6	458	455	TRUE	TRUE	pLink2
5	11041	A0A9D4X1H4	A0A9D4X1H4	Seed biotin-containing protein SBP65	Seed biotin-containing protein SBP65	579.9	5	SQQGYEATRGTVSNAAK	AAQAKNATLEK	Q	K	3	5	297	321	FALSE	TRUE	pLink2
5	11054	A0A9D4X1H4	A0A9D4X1H4	Seed biotin-containing protein SBP65	Seed biotin-containing protein SBP65	724.874	4	SQQGYEATRGTVSNAAK	AAQAKDATIEK	Q	K	3	5	297	288	TRUE	TRUE	pLink2
5	11427	A0A9D5AKI1	A0A9D5AKI1	Uncharacterized protein	Uncharacterized protein	732.999	3	EYANDASYKSK	DYAGDAAQK	K	Q	9	8	391	368	FALSE	FALSE	pLink2
5	12774	A0A9D4XRX4	A0A9D4XRX4	Uncharacterized protein	Uncharacterized protein	806.044	3	DATNKAGAYADNAAEK	QNYAAEK	K	Q	5	1	145	251	FALSE	FALSE	pLink2
5	13919	A0A9D4XRX4	A0A9D4XRX4	Uncharacterized protein	Uncharacterized protein	670.567	4	DAAANKAGEYRDYTAEK	QNYAAEK	K	Q	6	1	296	251	FALSE	FALSE	pLink2
5	14285	A0A9D5AKI1	A0A9D5AKI1	Uncharacterized protein	Uncharacterized protein	723.335	3	DYVGDAAYKSK	DYAGDATQK	K	Q	9	8	358	328	FALSE	FALSE	pLink2
5	14996	A0A9D4X1H4	A0A9D4X1H4	Seed biotin-containing protein SBP65	Seed biotin-containing protein SBP65	677.111	4	SVETVKGLAASAGETAK	AAQAKDTAAEK	K	Q	6	3	439	242	FALSE	TRUE	pLink2
5	15060	A0A9D4WKG4	A0A9D4WKG4	Oleosin	Oleosin	766.354	3	AKDYGNYAQAR	DYGNYAQAR	K	Q	2	7	140	147	FALSE	FALSE	pLink2
5	15953	A0A9D5A5D8	A0A9D5A5D8	Uncharacterized protein	Uncharacterized protein	890.658	4	GSPTATTQEVHVYDDDK	DTTGSKAGEYTDAAAQK	Q	K	8	6	66	112	TRUE	FALSE	pLink2
5	18133	A0A9D4XRX4	A0A9D4XRX4	Uncharacterized protein	Uncharacterized protein	855.733	3	DVTNKAGEYAEYAAEK	QNYAAEK	K	Q	5	1	229	251	FALSE	FALSE	pLink2
5	18963	A0A9D5A5D8	A0A9D5A5D8	Uncharacterized protein	Uncharacterized protein	912.944	4	GSPTATTQEVHVYDDDK	DLVSGGEVRDISANKSR	Q	K	8	15	66	90	FALSE	FALSE	pLink2
5	20288	A0A9D4X1H4	A0A9D4X1H4	Seed biotin-containing protein SBP65	Seed biotin-containing protein SBP65	758.619	4	DTVSNAAKTAADYATPVAEK	TQQGYEATK	K	Q	8	2	344	329	FALSE	FALSE	pLink2
5	23849	A0A9D5AKI1	A0A9D5AKI1	Uncharacterized protein	Uncharacterized protein	790.579	5	SKDDAAQRIKEASEYANDAAQR	TKEASEYATDSAQK	Q	K	21	2	412	415	TRUE	TRUE	pLink2
5	24036	A0A9D4WW22	A0A9D4WW22	Cupin type-1 domain-containing protein	Cupin type-1 domain-containing protein	1011.33	6	AIVIVTVNEGKGDFELVGQRNENQQEQR	KEDDEEEEQGEEEINKQVQNYKAK	Q	K	19	1	325	335	TRUE	TRUE	pLink2
5	25665	A0A9D4XVW8	A0A9D4XVW8	Cupin type-1 domain-containing protein	Cupin type-1 domain-containing protein	839.704	4	DRRQEINEENVIVKVSR	EQIEELSKNAK	K	Q	14	2	222	227	FALSE	FALSE	pLink2
5	25679	A0A9D4XVW8	A0A9D4XVW8	Cupin type-1 domain-containing protein	Cupin type-1 domain-containing protein	1014.88	3	DRRQEINEENVIVKVSR	EQIEELSK	K	Q	14	2	222	227	FALSE	FALSE	pLink2
5	26185	A0A9D4WZ10	A0A9D4WJU6	Cupin type-1 domain-containing protein	Cupin type-1 domain-containing protein	975.483	6	NENQQEQRKEVDEEEEQGEEEINKQVQNYK	AIVIVTVNEGKGDFELVGQR	K	Q	9	19	335	97	TRUE	TRUE	pLink2
5	27075	A0A9D4XSA2	A0A9D4XSA2	Cupin type-1 domain-containing protein	Cupin type-1 domain-containing protein	631.664	6	RDFLEDAFNVNRHIVDRLQGR	NEDEEKGAIVK	Q	K	19	6	235	243	FALSE	FALSE	pLink2
5	27587	A0A9D5ACP5	A0A9D5ACP5	Cupin type-1 domain-containing protein (Fragment)	Cupin type-1 domain-containing protein (Fragment)	923.767	4	AIVVLLVNEGKGNLELLGLK	NEQQEREDRKER	K	Q	11	3	438	450	FALSE	FALSE	pLink2
5	30123	O49927	A0A9D4WCU2	p54 protein	Putative plant transposon protein domain-containing protein	698.569	5	AAKEVAFDIAAEKVDEVFERK	QEEFQR	K	Q	3	5	444	549	FALSE	FALSE	pLink2
5	30390	A0A9D4W4Y0	A0A9D5GYH7	Cupin type-1 domain-containing protein	Calcium-transporting ATPase	1052.01	4	GGQQEVESEEQKEGNSVLSGFNVEFLAHSLNTK	EPVASQ	K	Q	12	6	231	1092	FALSE	FALSE	pLink2
5	30565	A0A9D4W4Y0	A0A9D4VK31	Cupin type-1 domain-containing protein	Type IV inositol polyphosphate 5-phosphatase 9, variant 3	1089.04	4	GGQQEVESEEQKEGNSVLSGFNVEFLAHSLNTK	KQLSFR	Q	K	4	1	223	125	FALSE	FALSE	pLink2
5	32168	A0A9D4W4Y0	A0A9D5A530	Cupin type-1 domain-containing protein	DUF4283 domain-containing protein	1059	4	GGQQEVESEEQKEGNSVLSGFNVEFLAHSLNTK	QDPGKN	Q	K	4	5	223	127	FALSE	FALSE	pLink2
5	32824	A0A9D5AGJ1	A0A9D5AGJ1	Cupin type-1 domain-containing protein	Cupin type-1 domain-containing protein	997.856	6	LSSGDVFVIPAGHPVSVKASSNLDLFGFGINAENNQR	NFLAGDKDNVISQIQRPVK	Q	K	36	7	394	402	FALSE	FALSE	pLink2
5	33047	A0A9D4WW22	A0A9D5AGJ1	Cupin type-1 domain-containing protein	Cupin type-1 domain-containing protein	1022.71	6	AKLSSGDVFVIPAGHPVAVKASSNLDLLGFGINAENNQR	NFLAGDKDNVISQIQRPVK	Q	K	38	7	477	402	FALSE	FALSE	pLink2
5	33852	A0A9D5ACP5	A0A9D5ACP5	Cupin type-1 domain-containing protein (Fragment)	Cupin type-1 domain-containing protein (Fragment)	743.027	5	AIVVLLVNEGKGNLELLGLK	NEQQEREDRK	K	Q	11	3	438	450	FALSE	FALSE	pLink2
5	34229	A0A9D4XW11	A0A9D4XVW8	Cupin type-1 domain-containing protein	Cupin type-1 domain-containing protein	1144.4	5	NQQLQDLDIFVNSVDIKEGSLLLPNYNSR	SRNPIYSNKFGKFFEITPEK	Q	K	3	12	276	265	FALSE	FALSE	pLink2
5	34231	A0A9D4WHZ2	A0A9D4WHZ2	Cupin type-1 domain-containing protein	Cupin type-1 domain-containing protein	1112.83	4	ASSNLNLLGFGINAENNQR	NFLAGEEDNVISQIQKPVK	Q	K	18	16	394	411	FALSE	FALSE	pLink2
5	34660	A0A9D4WW22	A0A9D4WW22	Cupin type-1 domain-containing protein	Cupin type-1 domain-containing protein	1048.21	6	ASSNLDLLGFGINAENNQRNFLAGDEDNVISQIQR	PVKELAFPGSAQEVDRILENQK	Q	K	32	3	408	497	FALSE	FALSE	pLink2
5	34966	A0A9D4WHZ2	A0A9D4WHZ2	Cupin type-1 domain-containing protein	Cupin type-1 domain-containing protein	1257.85	5	ASSNLNLLGFGINAENNQRNFLAGEEDNVISQIQK	PVKDLTFPGSAQEVDRLLENQK	Q	K	34	3	410	414	FALSE	FALSE	pLink2
5	35992	A0A9D4XLZ0	A0A9D4XLZ0	Cucumisin	Cucumisin	1222.87	4	FVQSYADSTRSPEAEILKSEILHDTTAPR	EVQGVSFFDLAK	K	Q	18	3	436	206	FALSE	FALSE	pLink2
5	4808	A0A9D5AKI1	A0A9D5AKI1	Uncharacterized protein	Uncharacterized protein	433.983	4	SKDDAAQR	AAKSQNLK	Q	K	7	3	398	443	TRUE	FALSE	pLink2
5	5437	A0A9D4W9W0	A0A9D4W9W0	Cupin type-1 domain-containing protein	Cupin type-1 domain-containing protein	626.276	5	KEDEDEDEEEEEEREQR	HRKHSEK	Q	K	16	3	323	327	TRUE	TRUE	pLink2
5	7936	A0A9D5AKI1	A0A9D5AKI1	Uncharacterized protein	Uncharacterized protein	494.503	4	AKEYATDAAQK	TKDAAYK	Q	K	10	2	196	225	FALSE	FALSE	pLink2
5	7992	A0A9D5H194	A0A9D5A530	Magnesium-dependent phosphatase 1	DUF4283 domain-containing protein	722.838	2	TDHFQR	QDPGKN	Q	K	5	5	110	127	FALSE	FALSE	pLink2
5	9453	A0A9D5AKI1	A0A9D5AKI1	Uncharacterized protein	Uncharacterized protein	573.278	3	DYAGDAAQK	TKDAAYK	Q	K	8	2	368	225	FALSE	FALSE	pLink2
6	12464	A0A9D4X1H4	A0A9D4X1H4	Seed biotin-containing protein SBP65	Seed biotin-containing protein SBP65	712.713	3	ALGKGQVVAER	TQQGYEATK	K	Q	4	3	140	330	FALSE	FALSE	pLink2
6	14158	A0A9D4Y0S6	A0A9D4Y0S6	Oleosin	Oleosin	649.831	4	STYDTAVTPQQR	TKEVGQEIQSK	Q	K	10	2	27	180	TRUE	FALSE	pLink2
6	16550	A0A9D4X2N1	A0A9D4X2N1	Seed biotin-containing protein sbp65	Seed biotin-containing protein sbp65	808.147	4	TQQGYEVTGDTVSNAAR	TAAEYATPAAEKAR	Q	K	3	12	227	286	FALSE	FALSE	pLink2
6	18178	O49927	O49927	p54 protein	p54 protein	501.301	4	IFKIEKEDVR	VLQAALK	K	Q	3	3	265	241	FALSE	FALSE	pLink2
6	18238	A0A9D4XVW8	A0A8J9UI45	Cupin type-1 domain-containing protein	Late embryogenesis abundant group 1 protein	566.796	4	KSVSSESGPFNLR	VAQAELDK	K	Q	1	3	241	54	FALSE	TRUE	pLink2
6	19386	A0A9D4Y0S6	A0A9D4Y0S6	Oleosin	Oleosin	818.762	3	LADVASYVGQKTK	YEAVTPQQR	K	Q	11	7	171	36	FALSE	FALSE	pLink2
6	19854	A0A9D4Y0S6	A0A9D4Y0S6	Oleosin	Oleosin	910.469	3	LADVASYVGQKTK	STYDTAVTPQQR	K	Q	11	10	171	27	FALSE	FALSE	pLink2
6	21205	A0A9D4X1H4	A0A9D4X1H4	Seed biotin-containing protein SBP65	Seed biotin-containing protein SBP65	720.64	4	ELPQGSVEALQGGEINK	ALGKGQVVAER	Q	K	11	4	51	140	FALSE	TRUE	pLink2
6	21394	A0A9D4X1H4	A0A9D4X1H4	Seed biotin-containing protein SBP65	Seed biotin-containing protein SBP65	737.138	4	SVETVKGLAASAGETAK	SQQGYEATR	K	Q	6	3	439	297	FALSE	TRUE	pLink2
6	21881	A0A9D5A5D8	A0A9D5A5D8	Uncharacterized protein	Uncharacterized protein	1004.11	5	TIETDLSPTATQQQHVEEKPGVIGSVVQTVK	DTTGSKAGEYTDAAAQK	Q	K	28	6	42	112	TRUE	FALSE	pLink2
6	23022	A0A9D4X1H4	A0A9D4X1H4	Seed biotin-containing protein SBP65	Seed biotin-containing protein SBP65	678.362	5	VVSAAGWTATHYATQLTVDGTK	ALGKGQVVAER	Q	K	15	4	403	140	FALSE	FALSE	pLink2
6	23822	A0A9D4X1H4	A0A9D4X1H4	Seed biotin-containing protein SBP65	Seed biotin-containing protein SBP65	898.97	4	VVSAAGWTATHYATQLTVDGTK	ASELAAKSVETVK	Q	K	15	7	403	433	FALSE	FALSE	pLink2
6	29505	O49927	O49927	p54 protein	p54 protein	663.718	3	KSLWPFGGPFK	VLQAALK	K	Q	1	3	278	241	FALSE	FALSE	pLink2
6	32250	A0A9D4XVW8	A0A9D4XVW8	Cupin type-1 domain-containing protein	Cupin type-1 domain-containing protein	845.688	4	NQQLQDLDIFVNSVDIK	KSVSSESGPFNLR	Q	K	5	1	278	241	FALSE	FALSE	pLink2
6	32757	A0A9D5ACP5	A0A9D5ACP5	Cupin type-1 domain-containing protein (Fragment)	Cupin type-1 domain-containing protein (Fragment)	979.171	6	VVDFVIPVNRPGKFEAFGLSENKNQYLR	GDTIKIPAGTTSYLVNQDDEEDLR	K	Q	13	17	281	261	FALSE	FALSE	pLink2
6	32853	A0A9D5AXS6	A0A9D4XAP3	Lipoxygenase	Uncharacterized protein	814.462	3	FTEQGLPADLLK	SKPLYSK	Q	K	4	2	601	37	FALSE	FALSE	pLink2
6	5800	A0A9D4WK21	A0A9D4VHF6	Coiled-coil domain-containing protein 124	Uncharacterized protein	456.26	3	AEAAAKR	HQLAAK	K	Q	6	2	65	30	FALSE	TRUE	pLink2
6	6387	A0A9D5AKI1	A0A9D5AKI1	Uncharacterized protein	Uncharacterized protein	647.979	3	SQEYANDATEK	TKGAAQK	Q	K	2	2	214	313	FALSE	FALSE	pLink2
6	6697	A0A9D5AKI1	A0A9D5AKI1	Uncharacterized protein	Uncharacterized protein	542.273	3	DYAGDAAQK	TKGAAQK	Q	K	8	2	368	313	FALSE	FALSE	pLink2
6	7554	A0A9D5AKI1	A0A9D5AKI1	Uncharacterized protein	Uncharacterized protein	604.616	3	DYAGDAAQK	SKDDAAQR	Q	K	8	2	368	393	FALSE	FALSE	pLink2
6	8497	A0A8J9UI45	A0A8J9UI45	Late embryogenesis abundant group 1 protein	Late embryogenesis abundant group 1 protein	591.986	3	TKANVQEK	VAQAELDK	K	Q	2	3	23	54	TRUE	TRUE	pLink2
6	8782	A0A9D5AKI1	A0A9D5AKI1	Uncharacterized protein	Uncharacterized protein	592.622	3	EYATDAAQK	TKDAAYK	Q	K	8	2	196	225	FALSE	FALSE	pLink2
7	11339	Q9M3X6	A0A9D4WB90	Convicilin	S-acyltransferase	784.877	4	PSYEKEEDEEEGQRER	RHGWQR	K	Q	5	5	66	7	TRUE	FALSE	pLink2
7	18906	A0A9D4W9W0	A0A9D4X4J0	Cupin type-1 domain-containing protein	Calponin-homology (CH) domain-containing protein	850.392	5	VEDGLHIISPELQEEEEQSHSQR	DSLKDVCSFDDFK	Q	K	22	4	289	191	FALSE	TRUE	pLink2
7	23233	A0A9D5H185	A0A9D5H185	UDP-glucose:glycoprotein glucosyltransferase	UDP-glucose:glycoprotein glucosyltransferase	693.005	3	QGFWKDHLR	ELSQESSK	K	Q	5	4	1468	668	FALSE	FALSE	pLink2
7	23748	A0A9D4XVW8	Q9M3X6	Cupin type-1 domain-containing protein	Convicilin	787.413	4	VLLEQQEQEPQHR	KSLPSEFEPINLR	Q	K	11	1	202	403	FALSE	FALSE	pLink2
7	29538	A0A9D4ZW40	A0A9D5AFY5	Protein kinase domain-containing protein	Cupin type-1 domain-containing protein	1159.39	6	QLDQGDGYIAPEASGFEEQKSCKNAMEASKK	EGSLLPSSCRKASSNLDLLGFGINAENNQR	Q	K	19	11	85	243	FALSE	FALSE	pLink2
7	33513	A0A9D5ACP5	A0A9D5ACP5	Cupin type-1 domain-containing protein (Fragment)	Cupin type-1 domain-containing protein (Fragment)	917.483	6	GDTIKIPAGTTSYLVNQDDEEDLR	VVDFVIPVNRPGKFEAFGLSENK	Q	K	17	13	261	281	FALSE	FALSE	pLink2
7	35252	A0A9D4XVW8	A0A9D4XVW8	Cupin type-1 domain-containing protein	Cupin type-1 domain-containing protein	792.6	6	SKPHTLFLPQYTDADFILVVLSGK	ATLTVLKSNDRNSFNLER	Q	K	10	7	85	106	FALSE	FALSE	pLink2
7	35449	A0A9D4X2N1	A0A9D4X2N1	Seed biotin-containing protein sbp65	Seed biotin-containing protein sbp65	933.899	5	GSDILGAVTETVSDIGSSMIKPIDNANTKVK	TQAQGTNLQEK	K	Q	29	4	475	435	FALSE	FALSE	pLink2
7	36043	A0A9D4WW22	A0A9D4WW47	Cupin type-1 domain-containing protein	Uncharacterized protein	893.746	4	NPQLQDLDIFVNSVEIK	MKSSSVEIK	Q	K	5	2	282	190	FALSE	FALSE	pLink2
7	5019	A0A9D5AKI1	A0A9D5AKI1	Uncharacterized protein	Uncharacterized protein	557.278	3	SKDDAAQR	DAAYKTK	Q	K	7	5	398	230	FALSE	FALSE	pLink2
7	8710	A0A9D4XRX4	A0A9D4XRX4	Uncharacterized protein	Uncharacterized protein	575.296	3	AKGAQDVTNK	SEAQFK	K	Q	2	4	200	43	FALSE	FALSE	pLink2
8	11916	A0A9D4XSA2	A0A9D4XSA2	Cupin type-1 domain-containing protein	Cupin type-1 domain-containing protein	770.084	3	NEDEEKGAIVK	HIVDRLQGR	K	Q	6	7	243	235	FALSE	FALSE	pLink2
8	14716	A0A9D4XRX4	A0A9D4XRX4	Uncharacterized protein	Uncharacterized protein	736.845	4	DATNKAGAYADNAAEK	AGQYADSAAENVR	K	Q	5	3	145	169	FALSE	FALSE	pLink2
8	19968	Q9M3X6	Q9M3X6	Convicilin	Convicilin	679.624	4	RQQGEETDAIVKVSR	EQIEELKK	K	Q	12	2	384	389	FALSE	FALSE	pLink2
8	21067	A0A9D4X370	A0A9D4WQP3	TATA element modulatory factor 1 TATA binding domain-containing protein	CCHC-type domain-containing protein	973.489	2	EVLQQEIEK	AKDCPEK	Q	K	5	2	818	231	FALSE	FALSE	pLink2
8	22076	A0A9D4WJU6	A0A9D4WHZ2	Cupin type-1 domain-containing protein	Cupin type-1 domain-containing protein	976.15	6	AIVIVTVNEGKGDFELVGQRNENQQGLR	EEDDEEEEQREEETKKQVQSYK	K	Q	11	9	89	343	FALSE	TRUE	pLink2
8	25831	A0A9D4XSA2	A0A9D4XSA2	Cupin type-1 domain-containing protein	Cupin type-1 domain-containing protein	815.904	6	YQHQQGGKQEQENEGNNIFSGFKR	RFYLAGNHEQEFLR	K	Q	8	10	201	189	FALSE	FALSE	pLink2
8	30614	A0A9D4XSA2	A0A9D4XTX0	Cupin type-1 domain-containing protein	Cupin type-1 domain-containing protein	980.634	6	QEQENEGNNIFSGFKRDFLEDAFNVNR	RFYLAGNHEQEFLQYQHQQGGK	K	Q	15	18	216	197	FALSE	FALSE	pLink2
8	35107	A0A9D5AGJ1	A0A9D4WZ10	Cupin type-1 domain-containing protein	Cupin type-1 domain-containing protein	1273.06	5	GDTVKLPAGTIAYLVNRDDNEELRVLDLAIPVNR	PGQLQSFLLSGNQNQQSYLSGFSK	K	Q	5	5	126	160	FALSE	FALSE	pLink2
8	35269	A0A9D4WW22	A0A9D4WW22	Cupin type-1 domain-containing protein	Cupin type-1 domain-containing protein	1281.28	5	GDTIKLPAGTIAYLVNRDDNEELRVLDLAIPVNR	PGQLQSFLLSGNQNQQNYLSGFSK	K	Q	5	5	126	160	FALSE	FALSE	pLink2
8	3546	A0A9D4YG61	A0A9D4W2J0	Cupin type-1 domain-containing protein	Plant UBX domain-containing protein 10	470.235	5	REKEEEEKR	QRREEEER	K	Q	3	1	437	329	TRUE	TRUE	pLink2
8	36399	A0A9D4X4R2	A0A9D4X4R2	NADPH-dependent aldehyde reductase 1	NADPH-dependent aldehyde reductase 1	1133.56	6	EYGHIDILVNNAAEQHLKDSVEEITEEQLER	TSDSQEPLAIAADIGYDDNCKQVIELVVK	Q	K	15	21	137	114	FALSE	FALSE	pLink2
8	7671	A0A9D4X1H4	A0A9D4X1H4	Seed biotin-containing protein SBP65	Seed biotin-containing protein SBP65	666.342	3	TAAEKAAQAK	TQQGYEATK	K	Q	5	3	239	330	TRUE	FALSE	pLink2
8	8177	A0A9D4VWK3	A0A9D4WU69	Septum-promoting GTP-binding protein 1-like	AP2/ERF domain-containing protein	544.282	3	EQEGEERK	KTPAAR	Q	K	2	1	116	256	TRUE	FALSE	pLink2
9	14197	A0A9D5GWY8	A0A9D5GYQ9	Uncharacterized protein	DNA ligase	485.605	3	FHQAEK	PQLAKR	Q	K	3	5	5	230	FALSE	FALSE	pLink2
9	16446	A0A9D4WW22	A0A9D4WW22	Cupin type-1 domain-containing protein	Cupin type-1 domain-containing protein	796.758	5	GDFELVGQRNENQQEQR	KEDDEEEEQGEEEINK	Q	K	14	1	331	335	TRUE	TRUE	pLink2
9	19062	A0A9D5A5D8	A0A9D5A5D8	Uncharacterized protein	Uncharacterized protein	895.217	5	GSPTATTQEVHVYDDDKDLVSGGEVR	DTTGSKAGEYTDAAAQK	Q	K	8	6	66	112	TRUE	FALSE	pLink2
9	21432	A0A9D5A5D8	A0A9D5A5D8	Uncharacterized protein	Uncharacterized protein	839.44	5	TIETDLSPTATQQQHVEEKPGVIGSVVQTVK	DISANKSR	Q	K	28	6	42	90	FALSE	FALSE	pLink2
9	22156	O49927	O49927	p54 protein	p54 protein	841.553	5	EHEEEEEQEQEEDENPYVFEDNDFETK	IDTKDGR	Q	K	10	4	84	105	FALSE	TRUE	pLink2
9	32730	A0A9D5ACP5	A0A9D5ACP5	Cupin type-1 domain-containing protein (Fragment)	Cupin type-1 domain-containing protein (Fragment)	917.483	6	GDTIKIPAGTTSYLVNQDDEEDLRVVDFVIPVNR	PGKFEAFGLSENK	Q	K	17	3	261	281	FALSE	FALSE	pLink2
9	7940	A0A9D4X1H4	A0A9D4X1H4	Seed biotin-containing protein SBP65	Seed biotin-containing protein SBP65	489.499	4	TQQGYEATK	AKCAAVQAK	Q	K	3	2	330	365	FALSE	FALSE	pLink2
9	8301	A0A9D4X1H4	A0A9D4X1H4	Seed biotin-containing protein SBP65	Seed biotin-containing protein SBP65	492.997	4	SQQGYEATR	AKCAAVQAK	Q	K	3	2	297	365	FALSE	TRUE	pLink2
