## Supplement_Tables for "Transglutaminase mediated crosslinking of pea protein: from rheology to proteomics": Supplement_Table_06.xlsx

### Sheet: Overlap_Cross_Adduct_protein_le
Scan.Number	Protein	Peptide	K.pos.Prot	Q.pos.Prot	Modification.Type	Source	Overlap.Cross.Link.and.Adduct
8.05769	A0A8J9UI45	SGLEKTKANVQEK	21	NA	5K(285.1437)	Fragpipe	FALSE
6.8497	A0A8J9UI45	TKANVQEK	23	NA	Cross-Link	pLink2	FALSE
6.8497	A0A8J9UI45	VAQAELDK	NA	54	Cross-Link	pLink2	FALSE
2.2565	A0A9D4W4F1	NQGVSISETKVGGNR	98	NA	Cross-Link	pLink2	FALSE
2.1915	A0A9D4W4F1	EKLGADK	214	NA	Cross-Link	pLink2	FALSE
2.19882	A0A9D4W4F1	LGADKAVTREDAEGVIGAELR	219	NA	5K(257.1376)	Fragpipe	FALSE
3.30029	A0A9D4W4F1	NKADMRTTPGGVAATMAAAATLNQNK	237	NA	2K(257.1376),5M(15.9949)	Fragpipe	FALSE
2.1915	A0A9D4W4F1	NQTEPGGLGAIAQSAATR	NA	186	Cross-Link	pLink2	FALSE
2.2565	A0A9D4W4F1	GSPASVMQSAAAVNTATGLVHRDDISDIAR	NA	66	Cross-Link	pLink2	FALSE
2.32669	A0A9D4W4F1	PLDQSDAAAIQAAEMK	NA	157	Cross-Link	pLink2	FALSE
4.28591	A0A9D4W4Y0	RGGQQEVESEEQKEGNSVLSGFNVEFLAHSLNTK	231	NA	13K(257.1376),34K(285.1437)	Fragpipe	TRUE
5.3039	A0A9D4W4Y0	GGQQEVESEEQKEGNSVLSGFNVEFLAHSLNTK	231	NA	Cross-Link	pLink2	TRUE
3.28967	A0A9D4W4Y0	EGNSVLSGFNVEFLAHSLNTKEDTAKR	252	NA	Cross-Link	pLink2	FALSE
2.30837	A0A9D4W4Y0	GGQQEVESEEQKEGNSVLSGFNVEFLAHSLNTK	NA	222	Cross-Link	pLink2	FALSE
3.28967	A0A9D4W4Y0	GGQQEVESEEQK	NA	230	Cross-Link	pLink2	FALSE
5.32168	A0A9D4W4Y0	GGQQEVESEEQKEGNSVLSGFNVEFLAHSLNTK	NA	223	Cross-Link	pLink2	FALSE
2.19861	A0A9D4W9W0	KEEEEEEQEQR	291	NA	Cross-Link	pLink2	FALSE
5.5437	A0A9D4W9W0	HRKHSEK	327	NA	Cross-Link	pLink2	FALSE
5.06185	A0A9D4W9W0	KRESHGQGEEEEELEK	356	NA	1K(257.1376)	Fragpipe	FALSE
2.15257	A0A9D4W9W0	ESHGQGEEEEELEKEEEEEEEIQRQHSK	371	NA	14K(285.1437)	Fragpipe	FALSE
3.15707	A0A9D4W9W0	ESHGQGEEEEELEKEEEEEEEIQR	371	NA	14K(285.1437)	Fragpipe	FALSE
5.15609	A0A9D4W9W0	ESHGQGEEEEELEKEEEEEEEIQR	371	NA	14K(285.1437)	Fragpipe	FALSE
2.19861	A0A9D4W9W0	VEDGLHIISPELQEEEEQSHSQR	NA	285	Cross-Link	pLink2	FALSE
2.20138	A0A9D4W9W0	VEDGLHIISPELQEEEEQSHSQR	NA	280	Cross-Link	pLink2	FALSE
5.19705	A0A9D4W9W0	VEDGLHIISPELQEEEEQSHSQR	NA	289	Cross-Link	pLink2	FALSE
5.5437	A0A9D4W9W0	KEDEDEDEEEEEEREQR	NA	323	Cross-Link	pLink2	FALSE
8.22518	A0A9D4WHZ2	SKIFENLQNYR	65	NA	Cross-Link	pLink2	FALSE
4.35772	A0A9D4WHZ2	LLEYKSKPHTIFLPQQTDADFILVVLSGK	79	NA	5K(285.1437)	Fragpipe	FALSE
2.32094	A0A9D4WHZ2	SKPHTIFLPQQTDADFILVVLSGK	81	NA	10Q(129.0790),2K(257.1376)	Fragpipe	FALSE
2.32125	A0A9D4WHZ2	SKPHTIFLPQQTDADFILVVLSGK	81	NA	10Q(129.0790),2K(257.1376)	Fragpipe	FALSE
3.31756	A0A9D4WHZ2	SKPHTIFLPQQTDADFILVVLSGK	81	NA	10Q(129.0790),2K(257.1376)	Fragpipe	FALSE
3.3189	A0A9D4WHZ2	SKPHTIFLPQQTDADFILVVLSGK	81	NA	10Q(129.0790),2K(257.1376)	Fragpipe	FALSE
3.32151	A0A9D4WHZ2	SKPHTIFLPQQTDADFILVVLSGK	81	NA	10Q(129.0790),2K(257.1376)	Fragpipe	FALSE
6.31729	A0A9D4WHZ2	SKPHTIFLPQQTDADFILVVLSGK	81	NA	10Q(129.0790),2K(257.1376)	Fragpipe	FALSE
7.31759	A0A9D4WHZ2	SKPHTIFLPQQTDADFILVVLSGK	81	NA	10Q(129.0790),2K(257.1376)	Fragpipe	FALSE
7.31763	A0A9D4WHZ2	SKPHTIFLPQQTDADFILVVLSGK	81	NA	10Q(129.0790),2K(257.1376)	Fragpipe	FALSE
7.33746	A0A9D4WHZ2	SKPHTIFLPQQTDADFILVVLSGK	81	NA	10Q(129.0790),2K(285.1437)	Fragpipe	FALSE
8.31899	A0A9D4WHZ2	SKPHTIFLPQQTDADFILVVLSGK	81	NA	10Q(129.0790),2K(257.1376)	Fragpipe	FALSE
9.31311	A0A9D4WHZ2	SKPHTIFLPQQTDADFILVVLSGK	81	NA	10Q(129.0790),2K(257.1376)	Fragpipe	FALSE
1.07914	A0A9D4WHZ2	QQSQEKNVIVK	221	NA	6K(285.1437)	Fragpipe	FALSE
2.078	A0A9D4WHZ2	QQSQEKNVIVK	221	NA	6K(285.1437)	Fragpipe	FALSE
2.07802	A0A9D4WHZ2	QQSQEKNVIVK	221	NA	6K(285.1437)	Fragpipe	FALSE
3.07594	A0A9D4WHZ2	QQSQEKNVIVK	221	NA	6K(285.1437)	Fragpipe	FALSE
3.07605	A0A9D4WHZ2	QQSQEKNVIVK	221	NA	6K(285.1437)	Fragpipe	FALSE
5.07503	A0A9D4WHZ2	QQSQEKNVIVK	221	NA	6K(285.1437)	Fragpipe	FALSE
5.07525	A0A9D4WHZ2	QQSQEKNVIVK	221	NA	6K(285.1437)	Fragpipe	FALSE
5.07533	A0A9D4WHZ2	QQSQEKNVIVK	221	NA	6K(285.1437)	Fragpipe	FALSE
6.07331	A0A9D4WHZ2	QQSQEKNVIVK	221	NA	6K(285.1437)	Fragpipe	FALSE
6.12563	A0A9D4WHZ2	QQSQEKNVIVK	221	NA	11K(304.2072),6K(285.1437)	Fragpipe	FALSE
6.12565	A0A9D4WHZ2	QQSQEKNVIVK	221	NA	11K(304.2072),6K(285.1437)	Fragpipe	FALSE
7.07398	A0A9D4WHZ2	QQSQEKNVIVK	221	NA	6K(285.1437)	Fragpipe	FALSE
7.07419	A0A9D4WHZ2	QQSQEKNVIVK	221	NA	6K(285.1437)	Fragpipe	FALSE
7.12705	A0A9D4WHZ2	QQSQEKNVIVK	221	NA	11K(304.2072),6K(285.1437)	Fragpipe	FALSE
8.07199	A0A9D4WHZ2	QQSQEKNVIVK	221	NA	6K(285.1437)	Fragpipe	FALSE
8.072	A0A9D4WHZ2	QQSQEKNVIVK	221	NA	6K(285.1437)	Fragpipe	FALSE
8.07225	A0A9D4WHZ2	QQSQEKNVIVK	221	NA	6K(285.1437)	Fragpipe	FALSE
8.07297	A0A9D4WHZ2	QQSQEKNVIVK	221	NA	6K(285.1437)	Fragpipe	FALSE
8.12747	A0A9D4WHZ2	QQSQEKNVIVK	221	NA	11K(304.2072),6K(285.1437)	Fragpipe	FALSE
9.07523	A0A9D4WHZ2	QQSQEKNVIVK	221	NA	6K(285.1437)	Fragpipe	FALSE
9.10043	A0A9D4WHZ2	QQSQEKNVIVK	221	NA	N-term(304.2072),6K(285.1437)	Fragpipe	FALSE
1.27465	A0A9D4WHZ2	SSDPIYSNKYGKFFEITPK	266	NA	Cross-Link	pLink2	FALSE
2.34456	A0A9D4WHZ2	NFLAGEEDNVISQIQKPVK	411	NA	Cross-Link	pLink2	FALSE
5.34973	A0A9D4WHZ2	PVKDLTFPGSAQEVDRLLENQK	414	NA	Cross-Link	pLink2	FALSE
1.24955	A0A9D4WHZ2	KQIEELSKNAK	NA	231	Cross-Link	pLink2	FALSE
1.27465	A0A9D4WHZ2	SVSSQSEPFNLR	NA	250	Cross-Link	pLink2	FALSE
2.34456	A0A9D4WHZ2	ASSNLNLLGFGINAENNQR	NA	394	Cross-Link	pLink2	FALSE
5.34973	A0A9D4WHZ2	ASSNLNLLGFGINAENNQRNFLAGEEDNVISQIQK	NA	410	Cross-Link	pLink2	FALSE
8.22076	A0A9D4WHZ2	EEDDEEEEQREEETKKQVQSYK	NA	343	Cross-Link	pLink2	FALSE
9.22644	A0A9D4WHZ2	NENQQGLREEDDEEEEQREEETK	NA	330	Cross-Link	pLink2	FALSE
1.14226	A0A9D4WKG4	GLITDKAREVK	131	NA	11K(304.2072),6K(257.1376)	Fragpipe	FALSE
1.10348	A0A9D4WKG4	GLITDKAREVK	136	NA	11K(257.1376)	Fragpipe	FALSE
1.10376	A0A9D4WKG4	GLITDKAREVK	136	NA	11K(257.1376)	Fragpipe	FALSE
1.13734	A0A9D4WKG4	GLITDKAREVK	136	NA	N-term(304.2072),11K(257.1376)	Fragpipe	FALSE
1.13741	A0A9D4WKG4	GLITDKAREVK	136	NA	N-term(304.2072),11K(257.1376)	Fragpipe	FALSE
2.1016	A0A9D4WKG4	GLITDKAREVK	136	NA	11K(257.1376)	Fragpipe	FALSE
2.1359	A0A9D4WKG4	GLITDKAREVK	136	NA	N-term(304.2072),11K(257.1376)	Fragpipe	FALSE
3.09993	A0A9D4WKG4	GLITDKAREVK	136	NA	11K(257.1376)	Fragpipe	FALSE
3.13395	A0A9D4WKG4	GLITDKAREVK	136	NA	N-term(304.2072),11K(257.1376)	Fragpipe	FALSE
4.09773	A0A9D4WKG4	GLITDKAREVK	136	NA	11K(257.1376)	Fragpipe	FALSE
4.13175	A0A9D4WKG4	GLITDKAREVK	136	NA	N-term(304.2072),11K(257.1376)	Fragpipe	FALSE
5.09907	A0A9D4WKG4	GLITDKAREVK	136	NA	11K(257.1376)	Fragpipe	FALSE
5.13396	A0A9D4WKG4	GLITDKAREVK	136	NA	N-term(304.2072),11K(257.1376)	Fragpipe	FALSE
8.09775	A0A9D4WKG4	GLITDKAREVK	136	NA	11K(257.1376)	Fragpipe	FALSE
1.10651	A0A9D4WKG4	AKDYGNYAQAR	140	NA	2K(285.1437)	Fragpipe	TRUE
6.16501	A0A9D4WKG4	AKDYGNYAQAR	140	NA	Cross-Link	pLink2	TRUE
6.14711	A0A9D4WKG4	DYGNYAQAR	NA	147	Cross-Link	pLink2	FALSE
8.35269	A0A9D4WW22	GDTIKLPAGTIAYLVNRDDNEELRVLDLAIPVNR	126	NA	Cross-Link	pLink2	FALSE
3.32215	A0A9D4WW22	NILEASFNTDYEEIEKVLLEEHEK	195	NA	Cross-Link	pLink2	FALSE
5.25566	A0A9D4WW22	DKRQQSQEENVIVKLSR	226	NA	Cross-Link	pLink2	FALSE
8.15665	A0A9D4WW22	KGVSSESEPFNLR	245	NA	1K(257.1376)	Fragpipe	FALSE
5.18648	A0A9D4WW22	GPIYSNEFGKFFEITPEK	269	NA	10K(285.1437)	Fragpipe	FALSE
5.31183	A0A9D4WW22	GPIYSNEFGKFFEITPEK	269	NA	10K(285.1437)	Fragpipe	FALSE
2.22894	A0A9D4WW22	AIVIVTVNEGKGDFELVGQRNENQQEQR	317	NA	11K(257.1376)	Fragpipe	TRUE
2.24803	A0A9D4WW22	AIVIVTVNEGKGDFELVGQRNENQQEQR	317	NA	Cross-Link	pLink2	TRUE
3.22692	A0A9D4WW22	AIVIVTVNEGKGDFELVGQRNENQQEQR	317	NA	11K(257.1376)	Fragpipe	TRUE
3.28263	A0A9D4WW22	AIVIVTVNEGKGDFELVGQRNENQQEQR	317	NA	N-term(304.2072),11K(285.1437)	Fragpipe	TRUE
4.28117	A0A9D4WW22	AIVIVTVNEGKGDFELVGQRNENQQEQR	317	NA	N-term(304.2072),11K(285.1437)	Fragpipe	TRUE
5.22727	A0A9D4WW22	AIVIVTVNEGKGDFELVGQRNENQQEQR	317	NA	11K(257.1376)	Fragpipe	TRUE
7.12149	A0A9D4WW22	KEDDEEEEQGEEEINK	335	NA	Cross-Link	pLink2	FALSE
2.35108	A0A9D4WW22	ASSNLDLLGFGINAENNQRNFLAGDEDNVISQIQRPVK	414	NA	N-term(304.2072),18Q(129.0790),38K(285.1437)	Fragpipe	FALSE
7.34912	A0A9D4WW22	ASSNLDLLGFGINAENNQRNFLAGDEDNVISQIQRPVK	414	NA	N-term(304.2072),18Q(129.0790),38K(285.1437)	Fragpipe	FALSE
8.34945	A0A9D4WW22	ASSNLDLLGFGINAENNQRNFLAGDEDNVISQIQRPVK	414	NA	N-term(304.2072),18Q(129.0790),38K(285.1437)	Fragpipe	FALSE
5.33969	A0A9D4WW22	PVKELAFPGSAQEVDRILENQK	497	NA	Cross-Link	pLink2	FALSE
2.18535	A0A9D4WW22	NENQQEQR	NA	331	Cross-Link	pLink2	FALSE
2.24803	A0A9D4WW22	KEDDEEEEQGEEEINKQVQNYK	NA	343	Cross-Link	pLink2	FALSE
2.33123	A0A9D4WW22	NFLAGDEDNVISQIQR	NA	408	Cross-Link	pLink2	FALSE
3.26252	A0A9D4WW22	AIVIVTVNEGKGDFELVGQRNENQQEQR	NA	325	Cross-Link	pLink2	FALSE
3.32215	A0A9D4WW22	ETQHRR	NA	206	Cross-Link	pLink2	FALSE
3.32544	A0A9D4WW22	QSHFADAQPQQR	NA	517	Cross-Link	pLink2	FALSE
5.25566	A0A9D4WW22	GQIEELSK	NA	231	Cross-Link	pLink2	FALSE
5.33047	A0A9D4WW22	AKLSSGDVFVIPAGHPVAVKASSNLDLLGFGINAENNQR	NA	477	Cross-Link	pLink2	FALSE
5.33969	A0A9D4WW22	NFLAGDEDNVISQIQR	NA	410	Cross-Link	pLink2	FALSE
7.24326	A0A9D4WW22	NENQQEQRKEDDEEEEQGEEEINKQVQNYK	NA	330	Cross-Link	pLink2	FALSE
7.36043	A0A9D4WW22	NPQLQDLDIFVNSVEIK	NA	282	Cross-Link	pLink2	FALSE
8.21005	A0A9D4WW22	NENQQEQR	NA	333	Cross-Link	pLink2	FALSE
8.35269	A0A9D4WW22	PGQLQSFLLSGNQNQQNYLSGFSK	NA	160	Cross-Link	pLink2	FALSE
1.24292	A0A9D4WZ10	APIYSNEFGKFFEITPEK	269	NA	10K(285.1437)	Fragpipe	FALSE
1.25373	A0A9D4WZ10	APIYSNEFGKFFEITPEK	269	NA	N-term(304.2072),10K(285.1437)	Fragpipe	FALSE
3.24011	A0A9D4WZ10	APIYSNEFGKFFEITPEK	269	NA	10K(285.1437)	Fragpipe	FALSE
3.25055	A0A9D4WZ10	APIYSNEFGKFFEITPEK	269	NA	N-term(304.2072),10K(285.1437)	Fragpipe	FALSE
3.30976	A0A9D4WZ10	APIYSNEFGKFFEITPEK	269	NA	10K(257.1376)	Fragpipe	FALSE
4.24848	A0A9D4WZ10	APIYSNEFGKFFEITPEK	269	NA	10K(285.1437),5S(304.2072)	Fragpipe	FALSE
4.25261	A0A9D4WZ10	APIYSNEFGKFFEITPEK	269	NA	N-term(304.2072),10K(285.1437)	Fragpipe	FALSE
4.26159	A0A9D4WZ10	APIYSNEFGKFFEITPEK	269	NA	N-term(304.2072),10K(285.1437)	Fragpipe	FALSE
4.30841	A0A9D4WZ10	APIYSNEFGKFFEITPEK	269	NA	10K(257.1376)	Fragpipe	FALSE
5.23894	A0A9D4WZ10	APIYSNEFGKFFEITPEK	269	NA	10K(285.1437)	Fragpipe	FALSE
5.26344	A0A9D4WZ10	APIYSNEFGKFFEITPEK	269	NA	N-term(304.2072),10K(285.1437)	Fragpipe	FALSE
5.30959	A0A9D4WZ10	APIYSNEFGKFFEITPEK	269	NA	10K(257.1376)	Fragpipe	FALSE
5.35538	A0A9D4WZ10	APIYSNEFGKFFEITPEKNPQLQDLDIFVNSVEIK	269	NA	10K(257.1376)	Fragpipe	FALSE
7.30903	A0A9D4WZ10	APIYSNEFGKFFEITPEK	269	NA	10K(257.1376)	Fragpipe	FALSE
8.24985	A0A9D4WZ10	APIYSNEFGKFFEITPEK	269	NA	10K(285.1437),5S(304.2072)	Fragpipe	FALSE
8.2632	A0A9D4WZ10	APIYSNEFGKFFEITPEK	269	NA	N-term(304.2072),10K(285.1437)	Fragpipe	FALSE
8.30968	A0A9D4WZ10	APIYSNEFGKFFEITPEK	269	NA	10K(257.1376)	Fragpipe	FALSE
8.21005	A0A9D4WZ10	KEVDEEEEQGEEEINKQVQNYK	335	NA	Cross-Link	pLink2	FALSE
1.25989	A0A9D4WZ10	ELAFPGSAQEVDRILENQKQSHFTDAQPQQR	433	NA	19K(285.1437)	Fragpipe	FALSE
1.25996	A0A9D4WZ10	ELAFPGSAQEVDRILENQKQSHFTDAQPQQR	433	NA	19K(285.1437)	Fragpipe	FALSE
2.25936	A0A9D4WZ10	ELAFPGSAQEVDRILENQKQSHFTDAQPQQR	433	NA	19K(285.1437)	Fragpipe	FALSE
4.23298	A0A9D4WZ10	NENQQEQRKEVDEEEEQGEEEINK	NA	330	Cross-Link	pLink2	FALSE
8.35107	A0A9D4WZ10	PGQLQSFLLSGNQNQQSYLSGFSK	NA	160	Cross-Link	pLink2	FALSE
1.18192	A0A9D4X1H4	VEHLSVKEK	38	NA	Cross-Link	pLink2	FALSE
1.182	A0A9D4X1H4	VEHLSVKEKELPQGSVEALQGGEINK	57	NA	26K(285.1437)	Fragpipe	FALSE
1.21191	A0A9D4X1H4	ELPQGSVEALQGGEINK	57	NA	N-term(304.2072),17K(257.1376)	Fragpipe	FALSE
2.1803	A0A9D4X1H4	VEHLSVKEKELPQGSVEALQGGEINK	57	NA	26K(285.1437)	Fragpipe	FALSE
2.21108	A0A9D4X1H4	ELPQGSVEALQGGEINK	57	NA	N-term(304.2072),17K(257.1376)	Fragpipe	FALSE
3.20941	A0A9D4X1H4	ELPQGSVEALQGGEINK	57	NA	N-term(304.2072),17K(257.1376)	Fragpipe	FALSE
4.20756	A0A9D4X1H4	ELPQGSVEALQGGEINK	57	NA	N-term(304.2072),17K(257.1376)	Fragpipe	FALSE
5.1786	A0A9D4X1H4	VEHLSVKEKELPQGSVEALQGGEINK	57	NA	26K(285.1437)	Fragpipe	FALSE
5.20965	A0A9D4X1H4	ELPQGSVEALQGGEINK	57	NA	N-term(304.2072),17K(257.1376)	Fragpipe	FALSE
8.20844	A0A9D4X1H4	ELPQGSVEALQGGEINK	57	NA	N-term(304.2072),17K(257.1376)	Fragpipe	FALSE
1.07698	A0A9D4X1H4	SGKPIGDIAGRGK	62	NA	3K(285.1437)	Fragpipe	FALSE
3.07377	A0A9D4X1H4	SGKPIGDIAGRGK	62	NA	3K(285.1437)	Fragpipe	FALSE
3.07475	A0A9D4X1H4	SGKPIGDIAGRGK	62	NA	3K(285.1437)	Fragpipe	FALSE
4.07328	A0A9D4X1H4	SGKPIGDIAGRGK	62	NA	3K(285.1437)	Fragpipe	FALSE
5.07349	A0A9D4X1H4	SGKPIGDIAGRGK	62	NA	3K(285.1437)	Fragpipe	FALSE
2.14812	A0A9D4X1H4	ALGKGQVVAER	140	NA	Cross-Link	pLink2	TRUE
9.09155	A0A9D4X1H4	ALGKGQVVAER	140	NA	4K(257.1376)	Fragpipe	TRUE
8.04268	A0A9D4X1H4	SVAEEKERAR	185	NA	6K(285.1437)	Fragpipe	FALSE
1.0645	A0A9D4X1H4	AKEATKETLNNTAR	193	NA	2K(285.1437)	Fragpipe	FALSE
1.06515	A0A9D4X1H4	AKEATKETLNNTAR	193	NA	2K(285.1437)	Fragpipe	FALSE
1.06523	A0A9D4X1H4	AKEATKETLNNTAR	193	NA	2K(285.1437)	Fragpipe	FALSE
2.06322	A0A9D4X1H4	AKEATKETLNNTAR	193	NA	2K(285.1437)	Fragpipe	FALSE
3.06224	A0A9D4X1H4	AKEATKETLNNTAR	193	NA	2K(285.1437)	Fragpipe	FALSE
4.0604	A0A9D4X1H4	AKEATKETLNNTAR	193	NA	2K(285.1437)	Fragpipe	FALSE
4.06066	A0A9D4X1H4	AKEATKETLNNTAR	193	NA	2K(285.1437)	Fragpipe	FALSE
5.06129	A0A9D4X1H4	AKEATKETLNNTAR	193	NA	2K(285.1437)	Fragpipe	FALSE
8.05971	A0A9D4X1H4	AKEATKETLNNTAR	193	NA	2K(285.1437)	Fragpipe	FALSE
8.7671	A0A9D4X1H4	TAAEKAAQAK	239	NA	Cross-Link	pLink2	FALSE
1.12196	A0A9D4X1H4	DTAAEKGQQGYEATKDTVSNAAK	261	NA	6K(257.1376)	Fragpipe	FALSE
1.12668	A0A9D4X1H4	DTAAEKGQQGYEATKDTVSNAAK	261	NA	6K(257.1376)	Fragpipe	FALSE
1.13114	A0A9D4X1H4	DTAAEKGQQGYEATKDTVSNAAK	261	NA	6K(257.1376)	Fragpipe	FALSE
2.12438	A0A9D4X1H4	DTAAEKGQQGYEATKDTVSNAAK	261	NA	6K(257.1376)	Fragpipe	FALSE
2.12897	A0A9D4X1H4	DTAAEKGQQGYEATKDTVSNAAK	261	NA	6K(257.1376)	Fragpipe	FALSE
5.12254	A0A9D4X1H4	DTAAEKGQQGYEATKDTVSNAAK	261	NA	6K(257.1376)	Fragpipe	FALSE
7.13185	A0A9D4X1H4	DTAAEKGQQGYEATKDTVSNAAK	261	NA	6K(285.1437)	Fragpipe	FALSE
3.11165	A0A9D4X1H4	GQQGYEATKDTVSNAAK	270	NA	Cross-Link	pLink2	FALSE
5.11054	A0A9D4X1H4	AAQAKDATIEK	288	NA	Cross-Link	pLink2	FALSE
8.10317	A0A9D4X1H4	GTVSNAAKTAAEK	311	NA	Cross-Link	pLink2	FALSE
1.10067	A0A9D4X1H4	AAQAKNATLEK	321	NA	Cross-Link	pLink2	FALSE
5.20288	A0A9D4X1H4	DTVSNAAKTAADYATPVAEK	344	NA	Cross-Link	pLink2	FALSE
5.5839	A0A9D4X1H4	TKTAAEK	358	NA	Cross-Link	pLink2	FALSE
9.8301	A0A9D4X1H4	AKCAAVQAK	365	NA	Cross-Link	pLink2	FALSE
3.29328	A0A9D4X1H4	AAANAVEGAVGYVAPKASELAAK	426	NA	Cross-Link	pLink2	FALSE
6.23822	A0A9D4X1H4	ASELAAKSVETVK	433	NA	Cross-Link	pLink2	FALSE
2.18459	A0A9D4X1H4	SVETVKGLAASAGETAK	439	NA	Cross-Link	pLink2	FALSE
1.20843	A0A9D4X1H4	GRGSNVIPNSDETETVENVVEKEQGK	549	NA	22K(285.1437)	Fragpipe	FALSE
1.20945	A0A9D4X1H4	GRGSNVIPNSDETETVENVVEKEQGK	549	NA	22K(285.1437)	Fragpipe	FALSE
2.20756	A0A9D4X1H4	GRGSNVIPNSDETETVENVVEKEQGK	549	NA	22K(285.1437)	Fragpipe	FALSE
3.20546	A0A9D4X1H4	GRGSNVIPNSDETETVENVVEKEQGK	549	NA	22K(285.1437)	Fragpipe	FALSE
3.20645	A0A9D4X1H4	GRGSNVIPNSDETETVENVVEKEQGK	549	NA	22K(285.1437)	Fragpipe	FALSE
4.20371	A0A9D4X1H4	GRGSNVIPNSDETETVENVVEKEQGK	549	NA	22K(285.1437)	Fragpipe	FALSE
4.20491	A0A9D4X1H4	GRGSNVIPNSDETETVENVVEKEQGK	549	NA	22K(285.1437)	Fragpipe	FALSE
5.20549	A0A9D4X1H4	GRGSNVIPNSDETETVENVVEKEQGK	549	NA	22K(285.1437)	Fragpipe	FALSE
5.20654	A0A9D4X1H4	GRGSNVIPNSDETETVENVVEKEQGK	549	NA	22K(285.1437)	Fragpipe	FALSE
6.20321	A0A9D4X1H4	GRGSNVIPNSDETETVENVVEKEQGK	549	NA	22K(285.1437)	Fragpipe	FALSE
8.2049	A0A9D4X1H4	GRGSNVIPNSDETETVENVVEKEQGK	549	NA	22K(285.1437)	Fragpipe	FALSE
5.18673	A0A9D4X1H4	KNEGGSDDVIIAATETK	568	NA	Cross-Link	pLink2	FALSE
4.19692	A0A9D4X1H4	KNEGGSDDVIIAATETK	584	NA	Cross-Link	pLink2	FALSE
1.18192	A0A9D4X1H4	ELPQGSVEALQGGEINKER	NA	44	Cross-Link	pLink2	FALSE
1.6177	A0A9D4X1H4	GQQGYEATK	NA	263	Cross-Link	pLink2	FALSE
2.18459	A0A9D4X1H4	TQQGYEATKDTVSNAAK	NA	330	Cross-Link	pLink2	FALSE
3.11165	A0A9D4X1H4	AAQAKDTAAEK	NA	242	Cross-Link	pLink2	FALSE
3.25549	A0A9D4X1H4	VVSAAGWTATHYATQLTVDGTK	NA	403	Cross-Link	pLink2	FALSE
4.19692	A0A9D4X1H4	IQAEGTNLQEK	NA	525	Cross-Link	pLink2	FALSE
5.20288	A0A9D4X1H4	TQQGYEATK	NA	329	Cross-Link	pLink2	FALSE
6.21205	A0A9D4X1H4	ELPQGSVEALQGGEINK	NA	51	Cross-Link	pLink2	FALSE
7.1331	A0A9D4X1H4	SQQGYEATR	NA	296	Cross-Link	pLink2	FALSE
8.10317	A0A9D4X1H4	SQQGYEATR	NA	297	Cross-Link	pLink2	FALSE
2.23066	A0A9D4X1R0	FDQRSKIFENLQNYR	65	NA	6K(285.1437)	Fragpipe	FALSE
2.23067	A0A9D4X1R0	FDQRSKIFENLQNYR	65	NA	6K(285.1437)	Fragpipe	FALSE
3.18567	A0A9D4X1R0	SKIFENLQNYR	65	NA	2K(257.1376)	Fragpipe	FALSE
3.22856	A0A9D4X1R0	FDQRSKIFENLQNYR	65	NA	6K(285.1437)	Fragpipe	FALSE
3.22857	A0A9D4X1R0	FDQRSKIFENLQNYR	65	NA	6K(285.1437)	Fragpipe	FALSE
4.22663	A0A9D4X1R0	FDQRSKIFENLQNYR	65	NA	6K(285.1437)	Fragpipe	FALSE
5.22928	A0A9D4X1R0	FDQRSKIFENLQNYR	65	NA	6K(285.1437)	Fragpipe	FALSE
6.1827	A0A9D4X1R0	SKIFENLQNYR	65	NA	2K(257.1376)	Fragpipe	FALSE
6.2268	A0A9D4X1R0	FDQRSKIFENLQNYR	65	NA	6K(285.1437)	Fragpipe	FALSE
6.22681	A0A9D4X1R0	FDQRSKIFENLQNYR	65	NA	6K(285.1437)	Fragpipe	FALSE
7.22741	A0A9D4X1R0	FDQRSKIFENLQNYR	65	NA	6K(285.1437)	Fragpipe	FALSE
8.22773	A0A9D4X1R0	FDQRSKIFENLQNYR	65	NA	6K(285.1437)	Fragpipe	FALSE
2.28203	A0A9D4X1R0	AILTVLKPNDRNSFNLER	110	NA	7K(285.1437)	Fragpipe	FALSE
7.11664	A0A9D4X1R0	KSVSSESKPFNLR	245	NA	1K(257.1376)	Fragpipe	FALSE
2.36016	A0A9D4X1R0	FGKFYEITPEENSQLQDLDIFVNSVEIKEGSLLLPHYNSR	269	NA	N-term(304.2072),13S(304.2072),3K(285.1437)	Fragpipe	FALSE
4.28015	A0A9D4X1R0	NFLAGKEDNVISQIQRPVK	401	NA	Cross-Link	pLink2	FALSE
4.28015	A0A9D4X1R0	ASSNLHLLGFGINAENNQR	NA	394	Cross-Link	pLink2	FALSE
4.2809	A0A9D4X642	KPTRKDPNSESR	270	NA	Cross-Link	pLink2	FALSE
5.28735	A0A9D4X642	LDSQIYGDHTSKISKEHLEPNLEGLTVEEAIQNK	426	NA	12K(285.1437),15K(257.1376)	Fragpipe	FALSE
4.2809	A0A9D4X642	VIQVSR	NA	378	Cross-Link	pLink2	FALSE
4.14932	A0A9D4XPH4	QDTQPGKEHAMNPTPQFTSPDYKPANK	19	NA	N-term(304.2072),11M(15.9949),7K(285.1437)	Fragpipe	FALSE
1.363	A0A9D4XPH4	AVCNLFALEGATVVFTFVKGHEEK	75	NA	19K(285.1437),24K(304.2072),3C(57.0215)	Fragpipe	FALSE
8.14486	A0A9D4XPH4	GHEEKDAKDTLAMIK	80	NA	13M(15.9949),5K(285.1437),8K(257.1376)	Fragpipe	FALSE
4.33681	A0A9D4XPH4	IAEFGSDVPMKR	254	NA	Cross-Link	pLink2	FALSE
4.33681	A0A9D4XPH4	AGQPIEVAPSFVFLASNQCSSYITGQVLHPNGGTVVNA	NA	258	Cross-Link	pLink2	FALSE
8.14716	A0A9D4XRX4	DATNKAGAYADNAAEK	145	NA	Cross-Link	pLink2	FALSE
1.14489	A0A9D4XRX4	DATNKAGQYADSAAENVRGAK	166	NA	5K(257.1376)	Fragpipe	FALSE
3.16691	A0A9D4XRX4	DATNKAGQYADSAAENVR	166	NA	5K(285.1437)	Fragpipe	FALSE
1.19649	A0A9D4XRX4	GAKDATDKAGHYAATAAER	182	NA	Cross-Link	pLink2	FALSE
5.10936	A0A9D4XRX4	AKGAQDVTNK	200	NA	Cross-Link	pLink2	FALSE
1.19082	A0A9D4XRX4	DVTNKAGEYAEYAAEK	229	NA	5K(285.1437)	Fragpipe	TRUE
5.19654	A0A9D4XRX4	DVTNKAGEYAEYAAEK	229	NA	Cross-Link	pLink2	TRUE
2.04758	A0A9D4XRX4	EAKAREDINHAAEK	274	NA	3K(257.1376)	Fragpipe	FALSE
3.04618	A0A9D4XRX4	EAKAREDINHAAEK	274	NA	3K(257.1376)	Fragpipe	FALSE
5.04563	A0A9D4XRX4	EAKAREDINHAAEK	274	NA	3K(257.1376)	Fragpipe	FALSE
6.04304	A0A9D4XRX4	EAKAREDINHAAEK	274	NA	3K(257.1376)	Fragpipe	FALSE
8.0451	A0A9D4XRX4	EAKAREDINHAAEK	274	NA	3K(257.1376)	Fragpipe	FALSE
5.13919	A0A9D4XRX4	DAAANKAGEYRDYTAEK	296	NA	Cross-Link	pLink2	FALSE
5.10936	A0A9D4XRX4	AGQYADSAAENVR	NA	169	Cross-Link	pLink2	FALSE
5.12774	A0A9D4XRX4	QNYAAEK	NA	251	Cross-Link	pLink2	FALSE
7.871	A0A9D4XRX4	SEAQFK	NA	43	Cross-Link	pLink2	FALSE
8.25831	A0A9D4XSA2	YQHQQGGKQEQENEGNNIFSGFKR	201	NA	Cross-Link	pLink2	FALSE
8.30614	A0A9D4XSA2	QEQENEGNNIFSGFKRDFLEDAFNVNR	216	NA	Cross-Link	pLink2	FALSE
4.29939	A0A9D4XSA2	NEDEEKGAIVK	243	NA	Cross-Link	pLink2	FALSE
2.06229	A0A9D4XSA2	GSRQEEDEDEEKQPR	279	NA	12K(285.1437)	Fragpipe	TRUE
4.05904	A0A9D4XSA2	GSRQEEDEDEEKQPR	279	NA	12K(285.1437)	Fragpipe	TRUE
4.3913	A0A9D4XSA2	GSRQEEDEDEEKQPR	279	NA	Cross-Link	pLink2	TRUE
5.0596	A0A9D4XSA2	GSRQEEDEDEEKQPR	279	NA	12K(285.1437)	Fragpipe	TRUE
6.06035	A0A9D4XSA2	GSRQEEDEDEEKQPR	279	NA	12K(285.1437)	Fragpipe	TRUE
8.05914	A0A9D4XSA2	GSRQEEDEDEEKQPR	279	NA	12K(285.1437)	Fragpipe	TRUE
4.29939	A0A9D4XSA2	DFLEDAFNVNRHIVDRLQGR	NA	235	Cross-Link	pLink2	FALSE
4.3913	A0A9D4XSA2	HQRGSR	NA	266	Cross-Link	pLink2	FALSE
8.25831	A0A9D4XSA2	RFYLAGNHEQEFLR	NA	189	Cross-Link	pLink2	FALSE
3.36446	A0A9D4XW11	AKLSPGHPVAINASSDLNLIGFGINAENNER	350	NA	N-term(304.2072),2K(285.1437)	Fragpipe	FALSE
2.32989	A0A9D4XW11	PVKELAFPGSSHEVDR	398	NA	Cross-Link	pLink2	FALSE
2.32989	A0A9D4XW11	NFLAGEEDNVISQVER	NA	392	Cross-Link	pLink2	FALSE
5.34229	A0A9D4XW11	NQQLQDLDIFVNSVDIKEGSLLLPNYNSR	NA	276	Cross-Link	pLink2	FALSE
2.25651	A0A9D5A5D8	TIETDLSPTATQQQHVEEKPGVIGSVVQTVK	33	NA	12Q(129.0790),19K(257.1376)	Fragpipe	FALSE
3.2547	A0A9D5A5D8	TIETDLSPTATQQQHVEEKPGVIGSVVQTVK	33	NA	12Q(129.0790),19K(257.1376)	Fragpipe	FALSE
7.25354	A0A9D5A5D8	TIETDLSPTATQQQHVEEKPGVIGSVVQTVK	33	NA	12Q(129.0790),19K(257.1376)	Fragpipe	FALSE
1.22727	A0A9D5A5D8	EAVIGKGSPTATTQEVHVYDDDKDLVSGGEVR	58	NA	14Q(129.0790),6K(257.1376)	Fragpipe	FALSE
3.22354	A0A9D5A5D8	EAVIGKGSPTATTQEVHVYDDDKDLVSGGEVR	58	NA	14Q(129.0790),6K(257.1376)	Fragpipe	FALSE
3.22356	A0A9D5A5D8	EAVIGKGSPTATTQEVHVYDDDKDLVSGGEVR	58	NA	14Q(129.0790),6K(257.1376)	Fragpipe	FALSE
4.22323	A0A9D5A5D8	EAVIGKGSPTATTQEVHVYDDDKDLVSGGEVR	58	NA	14Q(129.0790),6K(257.1376)	Fragpipe	FALSE
5.15625	A0A9D5A5D8	EAVIGKGSPTATTQEVHVYDDDK	58	NA	6K(257.1376)	Fragpipe	FALSE
5.18963	A0A9D5A5D8	DLVSGGEVRDISANKSR	90	NA	Cross-Link	pLink2	FALSE
5.09354	A0A9D5A5D8	DTTGSKAGEYTDAAAQK	112	NA	6K(257.1376)	Fragpipe	TRUE
5.15953	A0A9D5A5D8	DTTGSKAGEYTDAAAQK	112	NA	Cross-Link	pLink2	TRUE
6.09056	A0A9D5A5D8	DTTGSKAGEYTDAAAQK	112	NA	6K(257.1376)	Fragpipe	TRUE
1.6641	A0A9D5A5D8	AKETKDAAAQK	125	NA	Cross-Link	pLink2	FALSE
1.04944	A0A9D5A5D8	AKETKEAAK	176	NA	5K(304.2072),9K(257.1376)	Fragpipe	FALSE
2.04989	A0A9D5A5D8	AKETKEAAK	176	NA	N-term(304.2072),9K(257.1376)	Fragpipe	FALSE
4.04749	A0A9D5A5D8	AKETKEAAK	176	NA	N-term(304.2072),9K(257.1376)	Fragpipe	FALSE
5.04799	A0A9D5A5D8	AKETKEAAK	176	NA	N-term(304.2072),9K(257.1376)	Fragpipe	FALSE
3.18106	A0A9D5A5D8	DATLNKLGEYKDYAAEK	218	NA	6K(257.1376)	Fragpipe	FALSE
1.17492	A0A9D5A5D8	DATLNKLGEYKDYAAEK	223	NA	11K(257.1376),6K(285.1437)	Fragpipe	FALSE
8.04293	A0A9D5A5D8	QKAAETAEAAK	258	NA	2K(257.1376)	Fragpipe	FALSE
1.04813	A0A9D5A5D8	TAEAKDKTK	287	NA	5K(304.2072),7K(257.1376)	Fragpipe	FALSE
5.04902	A0A9D5A5D8	TAEAKDKTK	287	NA	N-term(304.2072),7K(257.1376)	Fragpipe	FALSE
1.05204	A0A9D5A5D8	TAEAKDKTK	289	NA	N-term(304.2072),9K(257.1376)	Fragpipe	FALSE
3.04982	A0A9D5A5D8	TAEAKDKTK	289	NA	N-term(304.2072),9K(257.1376)	Fragpipe	FALSE
6.1453	A0A9D5A5D8	KMEGGNVGDTGFREETWR	302	NA	1K(257.1376),2M(15.9949)	Fragpipe	FALSE
6.14539	A0A9D5A5D8	KMEGGNVGDTGFREETWR	302	NA	1K(257.1376),2M(15.9949)	Fragpipe	FALSE
7.14652	A0A9D5A5D8	KMEGGNVGDTGFREETWR	302	NA	1K(257.1376),2M(15.9949)	Fragpipe	FALSE
8.14672	A0A9D5A5D8	KMEGGNVGDTGFREETWR	302	NA	1K(257.1376),2M(15.9949)	Fragpipe	FALSE
3.22527	A0A9D5A5D8	TGAVADRLKAADQMTGQTFNDVGALDDEGVTR	341	NA	14M(15.9949),9K(257.1376)	Fragpipe	FALSE
6.22118	A0A9D5A5D8	LKAADQMTGQTFNDVGALDDEGVTR	341	NA	2K(257.1376)	Fragpipe	FALSE
6.25089	A0A9D5A5D8	TGAVADRLKAADQMTGQTFNDVGALDDEGVTR	341	NA	9K(257.1376)	Fragpipe	FALSE
8.22383	A0A9D5A5D8	TGAVADRLKAADQMTGQTFNDVGALDDEGVTR	341	NA	14M(15.9949),9K(257.1376)	Fragpipe	FALSE
9.22104	A0A9D5A5D8	TGAVADRLKAADQMTGQTFNDVGALDDEGVTR	341	NA	14M(15.9949),9K(257.1376)	Fragpipe	FALSE
1.26936	A0A9D5A5D8	AADQMTGQTFNDVGALDDEGVTRVGLLDIK	371	NA	30K(257.1376)	Fragpipe	FALSE
5.25445	A0A9D5A5D8	AADQMTGQTFNDVGALDDEGVTRVGLLDIK	371	NA	30K(257.1376),5M(15.9949)	Fragpipe	FALSE
1.6641	A0A9D5A5D8	AKETKDAAAQK	NA	133	Cross-Link	pLink2	FALSE
5.15953	A0A9D5A5D8	GSPTATTQEVHVYDDDK	NA	66	Cross-Link	pLink2	FALSE
6.21881	A0A9D5A5D8	TIETDLSPTATQQQHVEEKPGVIGSVVQTVK	NA	42	Cross-Link	pLink2	FALSE
2.26587	A0A9D5AGJ1	SNKFQTLFENENGHIR	42	NA	3K(257.1376),5Q(129.0790)	Fragpipe	FALSE
7.24583	A0A9D5AGJ1	SNKFQTLFENENGHIR	42	NA	3K(285.1437)	Fragpipe	FALSE
8.2468	A0A9D5AGJ1	SNKFQTLFENENGHIR	42	NA	3K(285.1437)	Fragpipe	FALSE
8.35107	A0A9D5AGJ1	GDTVKLPAGTIAYLVNRDDNEELRVLDLAIPVNR	126	NA	Cross-Link	pLink2	FALSE
8.15345	A0A9D5AGJ1	KSVSSESEPFNLR	245	NA	1K(257.1376)	Fragpipe	FALSE
2.32592	A0A9D5AGJ1	NFLAGDKDNVISQIQRPVK	402	NA	Cross-Link	pLink2	TRUE
5.26806	A0A9D5AGJ1	NFLAGDKDNVISQIQRPVK	402	NA	7K(285.1437)	Fragpipe	TRUE
7.26677	A0A9D5AGJ1	NFLAGDKDNVISQIQRPVK	402	NA	7K(285.1437)	Fragpipe	TRUE
1.26087	A0A9D5AGJ1	ELAFPGSAQEVDRILENQKQSHFADAQPQQR	433	NA	19K(285.1437)	Fragpipe	FALSE
1.26094	A0A9D5AGJ1	ELAFPGSAQEVDRILENQKQSHFADAQPQQR	433	NA	19K(285.1437)	Fragpipe	FALSE
2.26027	A0A9D5AGJ1	ELAFPGSAQEVDRILENQKQSHFADAQPQQR	433	NA	19K(285.1437)	Fragpipe	FALSE
2.26029	A0A9D5AGJ1	ELAFPGSAQEVDRILENQKQSHFADAQPQQR	433	NA	19K(285.1437)	Fragpipe	FALSE
2.26045	A0A9D5AGJ1	ELAFPGSAQEVDRILENQKQSHFADAQPQQR	433	NA	19K(285.1437)	Fragpipe	FALSE
3.25849	A0A9D5AGJ1	ELAFPGSAQEVDRILENQKQSHFADAQPQQR	433	NA	19K(285.1437)	Fragpipe	FALSE
4.25675	A0A9D5AGJ1	ELAFPGSAQEVDRILENQKQSHFADAQPQQR	433	NA	19K(285.1437)	Fragpipe	FALSE
4.26975	A0A9D5AGJ1	ELAFPGSAQEVDRILENQKQSHFADAQPQQR	433	NA	N-term(304.2072),19K(285.1437)	Fragpipe	FALSE
5.25814	A0A9D5AGJ1	ELAFPGSAQEVDRILENQKQSHFADAQPQQR	433	NA	19K(285.1437)	Fragpipe	FALSE
5.25836	A0A9D5AGJ1	ELAFPGSAQEVDRILENQKQSHFADAQPQQR	433	NA	19K(285.1437)	Fragpipe	FALSE
5.2715	A0A9D5AGJ1	ELAFPGSAQEVDRILENQKQSHFADAQPQQR	433	NA	N-term(304.2072),19K(285.1437)	Fragpipe	FALSE
2.32592	A0A9D5AGJ1	ASSNLDLFGFGINAENNQR	NA	394	Cross-Link	pLink2	FALSE
2.32696	A0A9D5AGJ1	NFLAGDKDNVISQIQR	NA	408	Cross-Link	pLink2	FALSE
2.32723	A0A9D5AGJ1	NFLAGDKDNVISQIQR	NA	410	Cross-Link	pLink2	FALSE
7.23599	A0A9D5AGJ1	NENQQEQTKEDDEEEEQGEEEINK	NA	330	Cross-Link	pLink2	FALSE
1.12717	A0A9D5AKI1	LTEGLGFKDKDSTPHK	82	NA	8K(257.1376)	Fragpipe	FALSE
1.15796	A0A9D5AKI1	LTEGLGFKDKDSTPHK	82	NA	N-term(304.2072),8K(257.1376)	Fragpipe	FALSE
2.12551	A0A9D5AKI1	LTEGLGFKDKDSTPHK	82	NA	8K(257.1376)	Fragpipe	FALSE
2.15503	A0A9D5AKI1	LTEGLGFKDKDSTPHK	82	NA	16K(304.2072),8K(257.1376)	Fragpipe	FALSE
3.12357	A0A9D5AKI1	LTEGLGFKDKDSTPHK	82	NA	8K(257.1376)	Fragpipe	FALSE
3.12368	A0A9D5AKI1	LTEGLGFKDKDSTPHK	82	NA	8K(257.1376)	Fragpipe	FALSE
3.15322	A0A9D5AKI1	LTEGLGFKDKDSTPHK	82	NA	10K(304.2072),8K(257.1376)	Fragpipe	FALSE
4.12093	A0A9D5AKI1	LTEGLGFKDKDSTPHK	82	NA	8K(257.1376)	Fragpipe	FALSE
4.12103	A0A9D5AKI1	LTEGLGFKDKDSTPHK	82	NA	8K(257.1376)	Fragpipe	FALSE
4.15652	A0A9D5AKI1	LTEGLGFKDKDSTPHK	82	NA	8K(285.1437)	Fragpipe	FALSE
6.1194	A0A9D5AKI1	LTEGLGFKDKDSTPHK	82	NA	8K(257.1376)	Fragpipe	FALSE
6.11956	A0A9D5AKI1	LTEGLGFKDKDSTPHK	82	NA	8K(257.1376)	Fragpipe	FALSE
6.11973	A0A9D5AKI1	LTEGLGFKDKDSTPHK	82	NA	8K(257.1376)	Fragpipe	FALSE
7.12141	A0A9D5AKI1	LTEGLGFKDKDSTPHK	82	NA	8K(257.1376)	Fragpipe	FALSE
8.12141	A0A9D5AKI1	LTEGLGFKDKDSTPHK	82	NA	8K(257.1376)	Fragpipe	FALSE
8.12157	A0A9D5AKI1	LTEGLGFKDKDSTPHK	82	NA	8K(257.1376)	Fragpipe	FALSE
9.12373	A0A9D5AKI1	LTEGLGFKDKDSTPHK	82	NA	8K(257.1376)	Fragpipe	FALSE
1.05394	A0A9D5AKI1	DSTPHKASDCASDTAQK	90	NA	10C(57.0215),6K(257.1376)	Fragpipe	FALSE
2.05284	A0A9D5AKI1	DSTPHKASDCASDTAQK	90	NA	10C(57.0215),6K(257.1376)	Fragpipe	FALSE
3.0517	A0A9D5AKI1	DSTPHKASDCASDTAQK	90	NA	10C(57.0215),6K(257.1376)	Fragpipe	FALSE
3.05197	A0A9D5AKI1	DSTPHKASDCASDTAQK	90	NA	10C(57.0215),6K(257.1376)	Fragpipe	FALSE
5.05086	A0A9D5AKI1	DSTPHKASDCASDTAQK	90	NA	10C(57.0215),6K(257.1376)	Fragpipe	FALSE
5.05115	A0A9D5AKI1	DSTPHKASDCASDTAQK	90	NA	10C(57.0215),6K(257.1376)	Fragpipe	FALSE
5.7936	A0A9D5AKI1	TKDAAYK	225	NA	Cross-Link	pLink2	FALSE
1.10369	A0A9D5AKI1	DAAYKTKDYAGDAAGK	230	NA	5K(257.1376)	Fragpipe	TRUE
1.10631	A0A9D5AKI1	DAAYKTKDYAGDAAGK	230	NA	5K(257.1376)	Fragpipe	TRUE
7.5019	A0A9D5AKI1	DAAYKTK	230	NA	Cross-Link	pLink2	TRUE
8.12492	A0A9D5AKI1	DAAYKTKDYAGDAAYNAAK	259	NA	5K(257.1376)	Fragpipe	FALSE
6.6387	A0A9D5AKI1	TKGAAQK	313	NA	Cross-Link	pLink2	FALSE
3.08133	A0A9D5AKI1	EYAGDAAQK	340	NA	9K(257.1376)	Fragpipe	FALSE
5.14285	A0A9D5AKI1	DYVGDAAYKSK	358	NA	Cross-Link	pLink2	FALSE
5.11427	A0A9D5AKI1	EYANDASYKSK	391	NA	Cross-Link	pLink2	FALSE
9.8047	A0A9D5AKI1	SKDDAAQR	393	NA	Cross-Link	pLink2	FALSE
1.18431	A0A9D5AKI1	IKEASEYANDAAQR	401	NA	Cross-Link	pLink2	FALSE
5.23849	A0A9D5AKI1	TKEASEYATDSAQK	415	NA	Cross-Link	pLink2	FALSE
6.4535	A0A9D5AKI1	AAKSQNLK	443	NA	Cross-Link	pLink2	FALSE
5.11427	A0A9D5AKI1	DYAGDAAQK	NA	368	Cross-Link	pLink2	FALSE
5.14285	A0A9D5AKI1	DYAGDATQK	NA	328	Cross-Link	pLink2	FALSE
5.23849	A0A9D5AKI1	SKDDAAQRIKEASEYANDAAQR	NA	412	Cross-Link	pLink2	FALSE
5.7936	A0A9D5AKI1	AKEYATDAAQK	NA	196	Cross-Link	pLink2	FALSE
6.4535	A0A9D5AKI1	SKDDAAQR	NA	398	Cross-Link	pLink2	FALSE
6.6387	A0A9D5AKI1	SQEYANDATEK	NA	214	Cross-Link	pLink2	FALSE
2.08797	O49927	EKDPELTTCKDQCDMQR	31	NA	N-term(304.2072),13C(57.0215),15M(15.9949),2K(285.1437),9C(57.0215)	Fragpipe	FALSE
2.09816	O49927	EKDPELTTCKDQCDMQR	31	NA	N-term(304.2072),13C(57.0215),2K(285.1437),9C(57.0215)	Fragpipe	FALSE
2.09817	O49927	EKDPELTTCKDQCDMQR	31	NA	N-term(304.2072),13C(57.0215),2K(285.1437),9C(57.0215)	Fragpipe	FALSE
1.20172	O49927	HKEHEEEEEQEQEEDENPYVFEDNDFETK	74	NA	2K(285.1437)	Fragpipe	FALSE
2.19925	O49927	HKEHEEEEEQEQEEDENPYVFEDNDFETK	74	NA	2K(285.1437)	Fragpipe	FALSE
2.19926	O49927	HKEHEEEEEQEQEEDENPYVFEDNDFETK	74	NA	2K(285.1437)	Fragpipe	FALSE
2.20715	O49927	HKEHEEEEEQEQEEDENPYVFEDNDFETKIDTK	74	NA	2K(257.1376)	Fragpipe	FALSE
2.21497	O49927	HKEHEEEEEQEQEEDENPYVFEDNDFETKIDTK	74	NA	2K(285.1437)	Fragpipe	FALSE
2.21512	O49927	HKEHEEEEEQEQEEDENPYVFEDNDFETKIDTK	74	NA	2K(285.1437)	Fragpipe	FALSE
3.18632	O49927	HKEHEEEEEQEQEEDENPYVFEDNDFETK	74	NA	2K(257.1376)	Fragpipe	FALSE
3.19745	O49927	HKEHEEEEEQEQEEDENPYVFEDNDFETK	74	NA	2K(285.1437)	Fragpipe	FALSE
3.20472	O49927	HKEHEEEEEQEQEEDENPYVFEDNDFETKIDTK	74	NA	2K(257.1376)	Fragpipe	FALSE
3.20482	O49927	HKEHEEEEEQEQEEDENPYVFEDNDFETKIDTK	74	NA	2K(257.1376)	Fragpipe	FALSE
3.20697	O49927	HKEHEEEEEQEQEEDENPYVFEDNDFETKIDTK	74	NA	N-term(304.2072),2K(257.1376)	Fragpipe	FALSE
3.21292	O49927	HKEHEEEEEQEQEEDENPYVFEDNDFETKIDTK	74	NA	2K(285.1437)	Fragpipe	FALSE
4.20278	O49927	HKEHEEEEEQEQEEDENPYVFEDNDFETKIDTK	74	NA	2K(257.1376)	Fragpipe	FALSE
6.20289	O49927	HKEHEEEEEQEQEEDENPYVFEDNDFETKIDTK	74	NA	2K(257.1376)	Fragpipe	FALSE
6.21108	O49927	HKEHEEEEEQEQEEDENPYVFEDNDFETKIDTK	74	NA	2K(285.1437)	Fragpipe	FALSE
7.20321	O49927	HKEHEEEEEQEQEEDENPYVFEDNDFETKIDTK	74	NA	2K(257.1376)	Fragpipe	FALSE
8.20371	O49927	HKEHEEEEEQEQEEDENPYVFEDNDFETKIDTK	74	NA	2K(257.1376)	Fragpipe	FALSE
9.20345	O49927	HKEHEEEEEQEQEEDENPYVFEDNDFETKIDTK	74	NA	2K(257.1376)	Fragpipe	FALSE
9.22156	O49927	IDTKDGR	105	NA	Cross-Link	pLink2	FALSE
3.1905	O49927	SSKGELETVLDEQKKGR	260	NA	Cross-Link	pLink2	FALSE
9.18405	O49927	IFKIEKEDVR	265	NA	Cross-Link	pLink2	FALSE
6.29505	O49927	GLAPKKSLWPFGGPFK	277	NA	5K(257.1376)	Fragpipe	FALSE
7.29548	O49927	GLAPKKSLWPFGGPFK	277	NA	5K(257.1376)	Fragpipe	FALSE
7.32993	O49927	GLAPKKSLWPFGGPFK	277	NA	5K(257.1376),6K(304.2072)	Fragpipe	FALSE
7.32993	O49927	KSLWPFGGPFK	278	NA	Cross-Link	pLink2	FALSE
2.32938	O49927	SPFNIFSNNPAFSNKFGSLFEVGPSQEK	303	NA	15K(285.1437),7S(304.2072)	Fragpipe	FALSE
3.29484	O49927	SPFNIFSNNPAFSNKFGSLFEVGPSQEK	303	NA	15K(285.1437),26Q(129.0790),28K(257.1376)	Fragpipe	FALSE
5.35421	O49927	SPFNIFSNNPAFSNKFGSLFEVGPSQEKSGLEGLNLMLTLANITK	303	NA	15K(285.1437),26Q(129.0790),28K(304.2072)	Fragpipe	FALSE
5.30123	O49927	AAKEVAFDIAAEKVDEVFERK	444	NA	Cross-Link	pLink2	FALSE
7.32993	O49927	VLQAALK	NA	241	Cross-Link	pLink2	FALSE
9.22156	O49927	EHEEEEEQEQEEDENPYVFEDNDFETK	NA	84	Cross-Link	pLink2	FALSE
1.1141	Q9M3X6	HGEWRPSYEKEEDEEEGQR	66	NA	10K(285.1437)	Fragpipe	TRUE
1.11433	Q9M3X6	HGEWRPSYEKEEDEEEGQR	66	NA	10K(285.1437)	Fragpipe	TRUE
1.11441	Q9M3X6	HGEWRPSYEKEEDEEEGQR	66	NA	10K(285.1437)	Fragpipe	TRUE
1.11507	Q9M3X6	HGEWRPSYEKEEDEEEGQR	66	NA	10K(285.1437)	Fragpipe	TRUE
1.13391	Q9M3X6	HGEWRPSYEKEEDEEEGQR	66	NA	N-term(304.2072),10K(285.1437)	Fragpipe	TRUE
1.13393	Q9M3X6	HGEWRPSYEKEEDEEEGQR	66	NA	N-term(304.2072),10K(285.1437)	Fragpipe	TRUE
2.10428	Q9M3X6	HGEWRPSYEKEEDEEEGQR	66	NA	10K(285.1437)	Fragpipe	TRUE
2.11138	Q9M3X6	HGEWRPSYEKEEDEEEGQR	66	NA	10K(285.1437)	Fragpipe	TRUE
2.11159	Q9M3X6	HGEWRPSYEKEEDEEEGQR	66	NA	10K(285.1437)	Fragpipe	TRUE
2.11202	Q9M3X6	HGEWRPSYEKEEDEEEGQR	66	NA	10K(285.1437)	Fragpipe	TRUE
2.11237	Q9M3X6	HGEWRPSYEKEEDEEEGQR	66	NA	10K(285.1437)	Fragpipe	TRUE
2.11249	Q9M3X6	HGEWRPSYEKEEDEEEGQR	66	NA	10K(285.1437)	Fragpipe	TRUE
2.11387	Q9M3X6	HGEWRPSYEKEEDEEEGQR	66	NA	10K(285.1437)	Fragpipe	TRUE
2.11591	Q9M3X6	HGEWRPSYEKEEDEEEGQR	66	NA	10K(285.1437)	Fragpipe	TRUE
2.11619	Q9M3X6	HGEWRPSYEKEEDEEEGQR	66	NA	10K(285.1437)	Fragpipe	TRUE
2.13121	Q9M3X6	HGEWRPSYEKEEDEEEGQR	66	NA	N-term(304.2072),10K(285.1437)	Fragpipe	TRUE
2.13122	Q9M3X6	HGEWRPSYEKEEDEEEGQR	66	NA	N-term(304.2072),10K(285.1437)	Fragpipe	TRUE
2.13157	Q9M3X6	HGEWRPSYEKEEDEEEGQR	66	NA	N-term(304.2072),10K(285.1437)	Fragpipe	TRUE
2.13947	Q9M3X6	HGEWRPSYEKEEDEEEGQR	66	NA	10K(285.1437),7S(304.2072)	Fragpipe	TRUE
3.1023	Q9M3X6	HGEWRPSYEKEEDEEEGQR	66	NA	10K(285.1437)	Fragpipe	TRUE
3.10939	Q9M3X6	HGEWRPSYEKEEDEEEGQR	66	NA	10K(285.1437)	Fragpipe	TRUE
3.10946	Q9M3X6	HGEWRPSYEKEEDEEEGQR	66	NA	10K(285.1437)	Fragpipe	TRUE
3.10992	Q9M3X6	HGEWRPSYEKEEDEEEGQR	66	NA	10K(285.1437)	Fragpipe	TRUE
3.11039	Q9M3X6	HGEWRPSYEKEEDEEEGQR	66	NA	10K(285.1437)	Fragpipe	TRUE
3.1104	Q9M3X6	HGEWRPSYEKEEDEEEGQR	66	NA	10K(285.1437)	Fragpipe	TRUE
3.12917	Q9M3X6	HGEWRPSYEKEEDEEEGQR	66	NA	N-term(304.2072),10K(285.1437)	Fragpipe	TRUE
3.1295	Q9M3X6	HGEWRPSYEKEEDEEEGQR	66	NA	N-term(304.2072),10K(285.1437)	Fragpipe	TRUE
3.12956	Q9M3X6	HGEWRPSYEKEEDEEEGQR	66	NA	N-term(304.2072),10K(285.1437)	Fragpipe	TRUE
3.13741	Q9M3X6	HGEWRPSYEKEEDEEEGQR	66	NA	10K(285.1437),7S(304.2072)	Fragpipe	TRUE
4.1076	Q9M3X6	HGEWRPSYEKEEDEEEGQR	66	NA	10K(285.1437)	Fragpipe	TRUE
4.10764	Q9M3X6	HGEWRPSYEKEEDEEEGQR	66	NA	10K(285.1437)	Fragpipe	TRUE
4.12708	Q9M3X6	HGEWRPSYEKEEDEEEGQR	66	NA	N-term(304.2072),10K(285.1437)	Fragpipe	TRUE
5.10893	Q9M3X6	HGEWRPSYEKEEDEEEGQR	66	NA	10K(285.1437)	Fragpipe	TRUE
5.10908	Q9M3X6	HGEWRPSYEKEEDEEEGQR	66	NA	10K(285.1437)	Fragpipe	TRUE
5.12914	Q9M3X6	HGEWRPSYEKEEDEEEGQR	66	NA	N-term(304.2072),10K(285.1437)	Fragpipe	TRUE
6.10617	Q9M3X6	HGEWRPSYEKEEDEEEGQR	66	NA	10K(285.1437)	Fragpipe	TRUE
6.10624	Q9M3X6	HGEWRPSYEKEEDEEEGQR	66	NA	10K(285.1437)	Fragpipe	TRUE
6.10663	Q9M3X6	HGEWRPSYEKEEDEEEGQR	66	NA	10K(285.1437)	Fragpipe	TRUE
6.10714	Q9M3X6	HGEWRPSYEKEEDEEEGQR	66	NA	10K(285.1437)	Fragpipe	TRUE
6.10726	Q9M3X6	HGEWRPSYEKEEDEEEGQR	66	NA	10K(285.1437)	Fragpipe	TRUE
6.12621	Q9M3X6	HGEWRPSYEKEEDEEEGQR	66	NA	N-term(304.2072),10K(285.1437)	Fragpipe	TRUE
6.12633	Q9M3X6	HGEWRPSYEKEEDEEEGQR	66	NA	N-term(304.2072),10K(285.1437)	Fragpipe	TRUE
6.12636	Q9M3X6	HGEWRPSYEKEEDEEEGQR	66	NA	N-term(304.2072),10K(285.1437)	Fragpipe	TRUE
7.10793	Q9M3X6	HGEWRPSYEKEEDEEEGQR	66	NA	10K(285.1437)	Fragpipe	TRUE
7.10794	Q9M3X6	HGEWRPSYEKEEDEEEGQR	66	NA	10K(285.1437)	Fragpipe	TRUE
7.10828	Q9M3X6	HGEWRPSYEKEEDEEEGQR	66	NA	10K(285.1437)	Fragpipe	TRUE
7.11339	Q9M3X6	PSYEKEEDEEEGQRER	66	NA	Cross-Link	pLink2	TRUE
7.12702	Q9M3X6	HGEWRPSYEKEEDEEEGQR	66	NA	N-term(304.2072),10K(285.1437)	Fragpipe	TRUE
7.1271	Q9M3X6	HGEWRPSYEKEEDEEEGQR	66	NA	N-term(304.2072),10K(285.1437)	Fragpipe	TRUE
8.1077	Q9M3X6	HGEWRPSYEKEEDEEEGQR	66	NA	10K(285.1437)	Fragpipe	TRUE
8.10773	Q9M3X6	HGEWRPSYEKEEDEEEGQR	66	NA	10K(285.1437)	Fragpipe	TRUE
8.12726	Q9M3X6	HGEWRPSYEKEEDEEEGQR	66	NA	N-term(304.2072),10K(285.1437)	Fragpipe	TRUE
8.12738	Q9M3X6	HGEWRPSYEKEEDEEEGQR	66	NA	N-term(304.2072),10K(285.1437)	Fragpipe	TRUE
8.1274	Q9M3X6	HGEWRPSYEKEEDEEEGQR	66	NA	N-term(304.2072),10K(285.1437)	Fragpipe	TRUE
8.13531	Q9M3X6	HGEWRPSYEKEEDEEEGQR	66	NA	10K(285.1437),7S(304.2072)	Fragpipe	TRUE
9.11188	Q9M3X6	HGEWRPSYEKEEDEEEGQR	66	NA	10K(285.1437)	Fragpipe	TRUE
9.1119	Q9M3X6	HGEWRPSYEKEEDEEEGQR	66	NA	10K(285.1437)	Fragpipe	TRUE
9.12944	Q9M3X6	HGEWRPSYEKEEDEEEGQR	66	NA	N-term(304.2072),10K(285.1437)	Fragpipe	TRUE
1.11515	Q9M3X6	HGEWRPSYEKQEDEEEK	105	NA	17K(285.1437)	Fragpipe	FALSE
6.08858	Q9M3X6	HGEWRPSYEKQEDEEEK	105	NA	17K(257.1376)	Fragpipe	FALSE
1.07461	Q9M3X6	EDEEEKQKYQYQR	120	NA	6K(257.1376)	Fragpipe	FALSE
1.07471	Q9M3X6	EDEEEKQKYQYQR	120	NA	6K(257.1376)	Fragpipe	FALSE
1.07837	Q9M3X6	EDEEEKQKYQYQR	120	NA	6K(257.1376)	Fragpipe	FALSE
1.09071	Q9M3X6	EDEEEKQKYQYQR	120	NA	6K(285.1437)	Fragpipe	FALSE
1.10865	Q9M3X6	EDEEEKQKYQYQR	120	NA	6K(257.1376),8K(304.2072)	Fragpipe	FALSE
2.07319	Q9M3X6	EDEEEKQKYQYQR	120	NA	6K(257.1376)	Fragpipe	FALSE
2.07321	Q9M3X6	EDEEEKQKYQYQR	120	NA	6K(257.1376)	Fragpipe	FALSE
2.07711	Q9M3X6	EDEEEKQKYQYQR	120	NA	6K(257.1376)	Fragpipe	FALSE
2.10716	Q9M3X6	EDEEEKQKYQYQR	120	NA	6K(257.1376),8K(304.2072)	Fragpipe	FALSE
2.10721	Q9M3X6	EDEEEKQKYQYQR	120	NA	6K(257.1376),8K(304.2072)	Fragpipe	FALSE
3.07129	Q9M3X6	EDEEEKQKYQYQR	120	NA	6K(257.1376)	Fragpipe	FALSE
3.09507	Q9M3X6	EDEEEKQKYQYQR	120	NA	N-term(304.2072),6K(257.1376)	Fragpipe	FALSE
3.09516	Q9M3X6	EDEEEKQKYQYQR	120	NA	N-term(304.2072),6K(257.1376)	Fragpipe	FALSE
3.10417	Q9M3X6	EDEEEKQKYQYQR	120	NA	6K(257.1376),8K(304.2072)	Fragpipe	FALSE
3.10519	Q9M3X6	EDEEEKQKYQYQR	120	NA	6K(257.1376),8K(304.2072)	Fragpipe	FALSE
4.07028	Q9M3X6	EDEEEKQKYQYQR	120	NA	6K(257.1376)	Fragpipe	FALSE
4.07041	Q9M3X6	EDEEEKQKYQYQR	120	NA	6K(257.1376)	Fragpipe	FALSE
4.07047	Q9M3X6	EDEEEKQKYQYQR	120	NA	6K(257.1376)	Fragpipe	FALSE
4.10308	Q9M3X6	EDEEEKQKYQYQR	120	NA	6K(257.1376),8K(304.2072)	Fragpipe	FALSE
5.07057	Q9M3X6	EDEEEKQKYQYQR	120	NA	6K(257.1376)	Fragpipe	FALSE
5.07071	Q9M3X6	EDEEEKQKYQYQR	120	NA	6K(257.1376)	Fragpipe	FALSE
5.09389	Q9M3X6	EDEEEKQKYQYQR	120	NA	N-term(304.2072),6K(257.1376)	Fragpipe	FALSE
5.10471	Q9M3X6	EDEEEKQKYQYQR	120	NA	6K(257.1376),8K(304.2072)	Fragpipe	FALSE
6.06917	Q9M3X6	EDEEEKQKYQYQR	120	NA	6K(257.1376)	Fragpipe	FALSE
6.08117	Q9M3X6	EDEEEKQKYQYQR	120	NA	6K(285.1437)	Fragpipe	FALSE
6.10116	Q9M3X6	EDEEEKQKYQYQR	120	NA	6K(257.1376),8K(304.2072)	Fragpipe	FALSE
7.06951	Q9M3X6	EDEEEKQKYQYQR	120	NA	6K(257.1376)	Fragpipe	FALSE
7.09308	Q9M3X6	EDEEEKQKYQYQR	120	NA	N-term(304.2072),6K(257.1376)	Fragpipe	FALSE
8.06834	Q9M3X6	EDEEEKQKYQYQR	120	NA	6K(257.1376)	Fragpipe	FALSE
8.06851	Q9M3X6	EDEEEKQKYQYQR	120	NA	6K(257.1376)	Fragpipe	FALSE
8.09244	Q9M3X6	EDEEEKQKYQYQR	120	NA	N-term(304.2072),6K(257.1376)	Fragpipe	FALSE
9.06993	Q9M3X6	EDEEEKQKYQYQR	120	NA	6K(257.1376)	Fragpipe	FALSE
9.07013	Q9M3X6	EDEEEKQKYQYQR	120	NA	6K(257.1376)	Fragpipe	FALSE
2.09674	Q9M3X6	EDEEEKQKYQYQR	122	NA	6K(304.2072),8K(257.1376)	Fragpipe	FALSE
2.1062	Q9M3X6	EDEEEKQKYQYQR	122	NA	6K(304.2072),8K(257.1376)	Fragpipe	FALSE
3.09799	Q9M3X6	EDEEEKQKYQYQR	122	NA	6K(304.2072),8K(257.1376)	Fragpipe	FALSE
4.09595	Q9M3X6	EDEEEKQKYQYQR	122	NA	6K(304.2072),8K(257.1376)	Fragpipe	FALSE
2.07195	Q9M3X6	KEQKEVQPGR	130	NA	1K(257.1376),4K(304.2072)	Fragpipe	FALSE
3.07031	Q9M3X6	KEQKEVQPGR	130	NA	1K(257.1376),4K(304.2072)	Fragpipe	FALSE
2.0596	Q9M3X6	KEQKEVQPGR	133	NA	1K(304.2072),4K(257.1376)	Fragpipe	FALSE
2.05986	Q9M3X6	KEQKEVQPGR	133	NA	1K(304.2072),4K(257.1376)	Fragpipe	FALSE
2.06725	Q9M3X6	KEQKEVQPGR	133	NA	1K(304.2072),4K(257.1376)	Fragpipe	FALSE
3.05843	Q9M3X6	KEQKEVQPGR	133	NA	1K(304.2072),4K(257.1376)	Fragpipe	FALSE
3.05859	Q9M3X6	KEQKEVQPGR	133	NA	1K(304.2072),4K(257.1376)	Fragpipe	FALSE
3.0649	Q9M3X6	KEQKEVQPGR	133	NA	1K(304.2072),4K(285.1437)	Fragpipe	FALSE
3.06609	Q9M3X6	KEQKEVQPGR	133	NA	1K(304.2072),4K(257.1376)	Fragpipe	FALSE
4.05641	Q9M3X6	KEQKEVQPGR	133	NA	1K(304.2072),4K(257.1376)	Fragpipe	FALSE
4.06366	Q9M3X6	KEQKEVQPGR	133	NA	1K(304.2072),4K(285.1437)	Fragpipe	FALSE
4.06956	Q9M3X6	KEQKEVQPGR	133	NA	1K(304.2072),4K(257.1376)	Fragpipe	FALSE
5.05741	Q9M3X6	KEQKEVQPGR	133	NA	1K(304.2072),4K(257.1376)	Fragpipe	FALSE
6.05569	Q9M3X6	KEQKEVQPGR	133	NA	1K(304.2072),4K(257.1376)	Fragpipe	FALSE
6.06401	Q9M3X6	KEQKEVQPGR	133	NA	1K(304.2072),4K(257.1376)	Fragpipe	FALSE
7.05668	Q9M3X6	KEQKEVQPGR	133	NA	1K(304.2072),4K(257.1376)	Fragpipe	FALSE
2.34693	Q9M3X6	PHTIFLPQHIDADLILVVLSGK	270	NA	22K(257.1376)	Fragpipe	FALSE
7.36974	Q9M3X6	PHTIFLPQHIDADLILVVLSGKAILTVLSPNDRNSYNLER	270	NA	22K(257.1376)	Fragpipe	FALSE
8.34516	Q9M3X6	PHTIFLPQHIDADLILVVLSGK	270	NA	22K(257.1376)	Fragpipe	FALSE
8.34618	Q9M3X6	PHTIFLPQHIDADLILVVLSGK	270	NA	22K(257.1376)	Fragpipe	FALSE
8.36912	Q9M3X6	PHTIFLPQHIDADLILVVLSGKAILTVLSPNDRNSYNLER	270	NA	22K(257.1376)	Fragpipe	FALSE
8.36983	Q9M3X6	PHTIFLPQHIDADLILVVLSGKAILTVLSPNDRNSYNLER	270	NA	22K(257.1376)	Fragpipe	FALSE
8.37006	Q9M3X6	PHTIFLPQHIDADLILVVLSGKAILTVLSPNDRNSYNLER	270	NA	22K(257.1376)	Fragpipe	FALSE
8.37096	Q9M3X6	PHTIFLPQHIDADLILVVLSGKAILTVLSPNDRNSYNLER	270	NA	22K(257.1376)	Fragpipe	FALSE
8.37112	Q9M3X6	PHTIFLPQHIDADLILVVLSGKAILTVLSPNDRNSYNLER	270	NA	22K(257.1376)	Fragpipe	FALSE
9.35981	Q9M3X6	PHTIFLPQHIDADLILVVLSGKAILTVLSPNDRNSYNLER	270	NA	22K(257.1376)	Fragpipe	FALSE
9.36063	Q9M3X6	PHTIFLPQHIDADLILVVLSGKAILTVLSPNDRNSYNLER	270	NA	22K(257.1376)	Fragpipe	FALSE
2.35254	Q9M3X6	LVDLVIPVNGPGKFEAFDLAK	325	NA	Cross-Link	pLink2	TRUE
8.34463	Q9M3X6	LPAGTTSYLVNQDDEEDLRLVDLVIPVNGPGKFEAFDLAK	325	NA	32K(257.1376)	Fragpipe	TRUE
2.13428	Q9M3X6	VLLEEQEK	368	NA	8K(285.1437)	Fragpipe	FALSE
8.19968	Q9M3X6	RQQGEETDAIVKVSR	384	NA	Cross-Link	pLink2	FALSE
2.30705	Q9M3X6	KSLPSEFEPINLR	403	NA	Cross-Link	pLink2	TRUE
6.22055	Q9M3X6	KSLPSEFEPINLR	403	NA	1K(257.1376)	Fragpipe	TRUE
6.2206	Q9M3X6	KSLPSEFEPINLR	403	NA	1K(257.1376)	Fragpipe	TRUE
6.22201	Q9M3X6	KSLPSEFEPINLR	403	NA	1K(285.1437)	Fragpipe	TRUE
7.22099	Q9M3X6	KSLPSEFEPINLR	403	NA	1K(257.1376)	Fragpipe	TRUE
7.22106	Q9M3X6	KSLPSEFEPINLR	403	NA	1K(257.1376)	Fragpipe	TRUE
8.22151	Q9M3X6	KSLPSEFEPINLR	403	NA	1K(257.1376)	Fragpipe	TRUE
9.21983	Q9M3X6	KSLPSEFEPINLR	403	NA	1K(257.1376)	Fragpipe	TRUE
9.21985	Q9M3X6	KSLPSEFEPINLR	403	NA	1K(257.1376)	Fragpipe	TRUE
2.19383	Q9M3X6	GNLELLGLKNEQQEREDR	485	NA	N-term(304.2072),12Q(129.0790),9K(285.1437)	Fragpipe	FALSE
3.16032	Q9M3X6	GNLELLGLKNEQQEREDR	485	NA	12Q(129.0790),9K(285.1437)	Fragpipe	FALSE
3.16309	Q9M3X6	GNLELLGLKNEQQEREDR	485	NA	12Q(129.0790),9K(285.1437)	Fragpipe	FALSE
3.18471	Q9M3X6	GNLELLGLKNEQQEREDR	485	NA	N-term(304.2072),12Q(129.0790),9K(285.1437)	Fragpipe	FALSE
3.19186	Q9M3X6	GNLELLGLKNEQQEREDR	485	NA	N-term(304.2072),12Q(129.0790),9K(285.1437)	Fragpipe	FALSE
4.16107	Q9M3X6	GNLELLGLKNEQQEREDR	485	NA	12Q(129.0790),9K(285.1437)	Fragpipe	FALSE
4.18275	Q9M3X6	GNLELLGLKNEQQEREDR	485	NA	N-term(304.2072),12Q(129.0790),9K(285.1437)	Fragpipe	FALSE
8.18293	Q9M3X6	GNLELLGLKNEQQEREDR	485	NA	N-term(304.2072),12Q(129.0790),9K(285.1437)	Fragpipe	FALSE
9.1854	Q9M3X6	GNLELLGLKNEQQEREDR	485	NA	N-term(304.2072),12Q(129.0790),9K(285.1437)	Fragpipe	FALSE
3.05161	Q9M3X6	NEQQEREDRK	495	NA	N-term(304.2072),10K(285.1437)	Fragpipe	FALSE
4.05	Q9M3X6	NEQQEREDRK	495	NA	N-term(304.2072),10K(285.1437)	Fragpipe	FALSE
6.04787	Q9M3X6	NEQQEREDRK	495	NA	N-term(304.2072),10K(285.1437)	Fragpipe	FALSE
9.04772	Q9M3X6	NEQQEREDRK	495	NA	N-term(304.2072),10K(285.1437)	Fragpipe	FALSE
9.04779	Q9M3X6	NEQQEREDRK	495	NA	N-term(304.2072),10K(285.1437)	Fragpipe	FALSE
2.08979	Q9M3X6	QSHFANAEPEQKEQGSQGK	594	NA	N-term(304.2072),11Q(129.0790),12K(257.1376)	Fragpipe	FALSE
2.13518	Q9M3X6	QSHFANAEPEQKEQGSQGK	594	NA	12K(285.1437)	Fragpipe	FALSE
3.05806	Q9M3X6	QSHFANAEPEQKEQGSQGKR	594	NA	11Q(129.0790),12K(257.1376)	Fragpipe	FALSE
3.06407	Q9M3X6	QSHFANAEPEQKEQGSQGK	594	NA	11Q(129.0790),12K(257.1376)	Fragpipe	FALSE
3.08797	Q9M3X6	QSHFANAEPEQKEQGSQGK	594	NA	N-term(304.2072),11Q(129.0790),12K(257.1376)	Fragpipe	FALSE
6.06219	Q9M3X6	QSHFANAEPEQKEQGSQGK	594	NA	11Q(129.0790),12K(257.1376)	Fragpipe	FALSE
6.0624	Q9M3X6	QSHFANAEPEQKEQGSQGK	594	NA	11Q(129.0790),12K(257.1376)	Fragpipe	FALSE
6.06611	Q9M3X6	QSHFANAEPEQKEQGSQGK	594	NA	12K(257.1376)	Fragpipe	FALSE
7.06151	Q9M3X6	QSHFANAEPEQKEQGSQGK	594	NA	11Q(129.0790),12K(257.1376)	Fragpipe	FALSE
7.13153	Q9M3X6	QSHFANAEPEQKEQGSQGK	594	NA	12K(285.1437)	Fragpipe	FALSE
8.06102	Q9M3X6	QSHFANAEPEQKEQGSQGK	594	NA	11Q(129.0790),12K(257.1376)	Fragpipe	FALSE
8.06124	Q9M3X6	QSHFANAEPEQKEQGSQGK	594	NA	11Q(129.0790),12K(257.1376)	Fragpipe	FALSE
9.06066	Q9M3X6	QSHFANAEPEQKEQGSQGK	594	NA	11Q(129.0790),12K(257.1376)	Fragpipe	FALSE
2.35254	Q9M3X6	GDTIKLPAGTTSYLVNQDDEEDLR	NA	305	Cross-Link	pLink2	FALSE
5.31443	Q9M3X6	ELTFPGSVQEINR	NA	572	Cross-Link	pLink2	FALSE
8.19968	Q9M3X6	EQIEELKK	NA	389	Cross-Link	pLink2	FALSE
