## Supplement_Tables for "Transglutaminase mediated crosslinking of pea protein: from rheology to proteomics": Supplement_Table_07.xlsx

### Sheet: Overlap_Cross_Adduct_position_l
Scan.Number	Protein	Peptide	K.pos.Prot	Modification.Type	Source
4.28591	A0A9D4W4Y0	RGGQQEVESEEQKEGNSVLSGFNVEFLAHSLNTK	231	13K(257.1376),34K(285.1437)	Fragpipe
5.3039	A0A9D4W4Y0	GGQQEVESEEQKEGNSVLSGFNVEFLAHSLNTK	231	Cross-Link	pLink2
1.10651	A0A9D4WKG4	AKDYGNYAQAR	140	2K(285.1437)	Fragpipe
6.16501	A0A9D4WKG4	AKDYGNYAQAR	140	Cross-Link	pLink2
2.22894	A0A9D4WW22	AIVIVTVNEGKGDFELVGQRNENQQEQR	317	11K(257.1376)	Fragpipe
2.24803	A0A9D4WW22	AIVIVTVNEGKGDFELVGQRNENQQEQR	317	Cross-Link	pLink2
3.22692	A0A9D4WW22	AIVIVTVNEGKGDFELVGQRNENQQEQR	317	11K(257.1376)	Fragpipe
3.28263	A0A9D4WW22	AIVIVTVNEGKGDFELVGQRNENQQEQR	317	N-term(304.2072),11K(285.1437)	Fragpipe
4.28117	A0A9D4WW22	AIVIVTVNEGKGDFELVGQRNENQQEQR	317	N-term(304.2072),11K(285.1437)	Fragpipe
5.22727	A0A9D4WW22	AIVIVTVNEGKGDFELVGQRNENQQEQR	317	11K(257.1376)	Fragpipe
2.14812	A0A9D4X1H4	ALGKGQVVAER	140	Cross-Link	pLink2
9.09155	A0A9D4X1H4	ALGKGQVVAER	140	4K(257.1376)	Fragpipe
1.19082	A0A9D4XRX4	DVTNKAGEYAEYAAEK	229	5K(285.1437)	Fragpipe
5.19654	A0A9D4XRX4	DVTNKAGEYAEYAAEK	229	Cross-Link	pLink2
2.06229	A0A9D4XSA2	GSRQEEDEDEEKQPR	279	12K(285.1437)	Fragpipe
4.05904	A0A9D4XSA2	GSRQEEDEDEEKQPR	279	12K(285.1437)	Fragpipe
4.3913	A0A9D4XSA2	GSRQEEDEDEEKQPR	279	Cross-Link	pLink2
5.0596	A0A9D4XSA2	GSRQEEDEDEEKQPR	279	12K(285.1437)	Fragpipe
6.06035	A0A9D4XSA2	GSRQEEDEDEEKQPR	279	12K(285.1437)	Fragpipe
8.05914	A0A9D4XSA2	GSRQEEDEDEEKQPR	279	12K(285.1437)	Fragpipe
5.09354	A0A9D5A5D8	DTTGSKAGEYTDAAAQK	112	6K(257.1376)	Fragpipe
5.15953	A0A9D5A5D8	DTTGSKAGEYTDAAAQK	112	Cross-Link	pLink2
6.09056	A0A9D5A5D8	DTTGSKAGEYTDAAAQK	112	6K(257.1376)	Fragpipe
2.32592	A0A9D5AGJ1	NFLAGDKDNVISQIQRPVK	402	Cross-Link	pLink2
5.26806	A0A9D5AGJ1	NFLAGDKDNVISQIQRPVK	402	7K(285.1437)	Fragpipe
7.26677	A0A9D5AGJ1	NFLAGDKDNVISQIQRPVK	402	7K(285.1437)	Fragpipe
1.10369	A0A9D5AKI1	DAAYKTKDYAGDAAGK	230	5K(257.1376)	Fragpipe
1.10631	A0A9D5AKI1	DAAYKTKDYAGDAAGK	230	5K(257.1376)	Fragpipe
7.5019	A0A9D5AKI1	DAAYKTK	230	Cross-Link	pLink2
1.1141	Q9M3X6	HGEWRPSYEKEEDEEEGQR	66	10K(285.1437)	Fragpipe
1.11433	Q9M3X6	HGEWRPSYEKEEDEEEGQR	66	10K(285.1437)	Fragpipe
1.11441	Q9M3X6	HGEWRPSYEKEEDEEEGQR	66	10K(285.1437)	Fragpipe
1.11507	Q9M3X6	HGEWRPSYEKEEDEEEGQR	66	10K(285.1437)	Fragpipe
1.13391	Q9M3X6	HGEWRPSYEKEEDEEEGQR	66	N-term(304.2072),10K(285.1437)	Fragpipe
1.13393	Q9M3X6	HGEWRPSYEKEEDEEEGQR	66	N-term(304.2072),10K(285.1437)	Fragpipe
2.10428	Q9M3X6	HGEWRPSYEKEEDEEEGQR	66	10K(285.1437)	Fragpipe
2.11138	Q9M3X6	HGEWRPSYEKEEDEEEGQR	66	10K(285.1437)	Fragpipe
2.11159	Q9M3X6	HGEWRPSYEKEEDEEEGQR	66	10K(285.1437)	Fragpipe
2.11202	Q9M3X6	HGEWRPSYEKEEDEEEGQR	66	10K(285.1437)	Fragpipe
2.11237	Q9M3X6	HGEWRPSYEKEEDEEEGQR	66	10K(285.1437)	Fragpipe
2.11249	Q9M3X6	HGEWRPSYEKEEDEEEGQR	66	10K(285.1437)	Fragpipe
2.11387	Q9M3X6	HGEWRPSYEKEEDEEEGQR	66	10K(285.1437)	Fragpipe
2.11591	Q9M3X6	HGEWRPSYEKEEDEEEGQR	66	10K(285.1437)	Fragpipe
2.11619	Q9M3X6	HGEWRPSYEKEEDEEEGQR	66	10K(285.1437)	Fragpipe
2.13121	Q9M3X6	HGEWRPSYEKEEDEEEGQR	66	N-term(304.2072),10K(285.1437)	Fragpipe
2.13122	Q9M3X6	HGEWRPSYEKEEDEEEGQR	66	N-term(304.2072),10K(285.1437)	Fragpipe
2.13157	Q9M3X6	HGEWRPSYEKEEDEEEGQR	66	N-term(304.2072),10K(285.1437)	Fragpipe
2.13947	Q9M3X6	HGEWRPSYEKEEDEEEGQR	66	10K(285.1437),7S(304.2072)	Fragpipe
3.1023	Q9M3X6	HGEWRPSYEKEEDEEEGQR	66	10K(285.1437)	Fragpipe
3.10939	Q9M3X6	HGEWRPSYEKEEDEEEGQR	66	10K(285.1437)	Fragpipe
3.10946	Q9M3X6	HGEWRPSYEKEEDEEEGQR	66	10K(285.1437)	Fragpipe
3.10992	Q9M3X6	HGEWRPSYEKEEDEEEGQR	66	10K(285.1437)	Fragpipe
3.11039	Q9M3X6	HGEWRPSYEKEEDEEEGQR	66	10K(285.1437)	Fragpipe
3.1104	Q9M3X6	HGEWRPSYEKEEDEEEGQR	66	10K(285.1437)	Fragpipe
3.12917	Q9M3X6	HGEWRPSYEKEEDEEEGQR	66	N-term(304.2072),10K(285.1437)	Fragpipe
3.1295	Q9M3X6	HGEWRPSYEKEEDEEEGQR	66	N-term(304.2072),10K(285.1437)	Fragpipe
3.12956	Q9M3X6	HGEWRPSYEKEEDEEEGQR	66	N-term(304.2072),10K(285.1437)	Fragpipe
3.13741	Q9M3X6	HGEWRPSYEKEEDEEEGQR	66	10K(285.1437),7S(304.2072)	Fragpipe
4.1076	Q9M3X6	HGEWRPSYEKEEDEEEGQR	66	10K(285.1437)	Fragpipe
4.10764	Q9M3X6	HGEWRPSYEKEEDEEEGQR	66	10K(285.1437)	Fragpipe
4.12708	Q9M3X6	HGEWRPSYEKEEDEEEGQR	66	N-term(304.2072),10K(285.1437)	Fragpipe
5.10893	Q9M3X6	HGEWRPSYEKEEDEEEGQR	66	10K(285.1437)	Fragpipe
5.10908	Q9M3X6	HGEWRPSYEKEEDEEEGQR	66	10K(285.1437)	Fragpipe
5.12914	Q9M3X6	HGEWRPSYEKEEDEEEGQR	66	N-term(304.2072),10K(285.1437)	Fragpipe
6.10617	Q9M3X6	HGEWRPSYEKEEDEEEGQR	66	10K(285.1437)	Fragpipe
6.10624	Q9M3X6	HGEWRPSYEKEEDEEEGQR	66	10K(285.1437)	Fragpipe
6.10663	Q9M3X6	HGEWRPSYEKEEDEEEGQR	66	10K(285.1437)	Fragpipe
6.10714	Q9M3X6	HGEWRPSYEKEEDEEEGQR	66	10K(285.1437)	Fragpipe
6.10726	Q9M3X6	HGEWRPSYEKEEDEEEGQR	66	10K(285.1437)	Fragpipe
6.12621	Q9M3X6	HGEWRPSYEKEEDEEEGQR	66	N-term(304.2072),10K(285.1437)	Fragpipe
6.12633	Q9M3X6	HGEWRPSYEKEEDEEEGQR	66	N-term(304.2072),10K(285.1437)	Fragpipe
6.12636	Q9M3X6	HGEWRPSYEKEEDEEEGQR	66	N-term(304.2072),10K(285.1437)	Fragpipe
7.10793	Q9M3X6	HGEWRPSYEKEEDEEEGQR	66	10K(285.1437)	Fragpipe
7.10794	Q9M3X6	HGEWRPSYEKEEDEEEGQR	66	10K(285.1437)	Fragpipe
7.10828	Q9M3X6	HGEWRPSYEKEEDEEEGQR	66	10K(285.1437)	Fragpipe
7.11339	Q9M3X6	PSYEKEEDEEEGQRER	66	Cross-Link	pLink2
7.12702	Q9M3X6	HGEWRPSYEKEEDEEEGQR	66	N-term(304.2072),10K(285.1437)	Fragpipe
7.1271	Q9M3X6	HGEWRPSYEKEEDEEEGQR	66	N-term(304.2072),10K(285.1437)	Fragpipe
8.1077	Q9M3X6	HGEWRPSYEKEEDEEEGQR	66	10K(285.1437)	Fragpipe
8.10773	Q9M3X6	HGEWRPSYEKEEDEEEGQR	66	10K(285.1437)	Fragpipe
8.12726	Q9M3X6	HGEWRPSYEKEEDEEEGQR	66	N-term(304.2072),10K(285.1437)	Fragpipe
8.12738	Q9M3X6	HGEWRPSYEKEEDEEEGQR	66	N-term(304.2072),10K(285.1437)	Fragpipe
8.1274	Q9M3X6	HGEWRPSYEKEEDEEEGQR	66	N-term(304.2072),10K(285.1437)	Fragpipe
8.13531	Q9M3X6	HGEWRPSYEKEEDEEEGQR	66	10K(285.1437),7S(304.2072)	Fragpipe
9.11188	Q9M3X6	HGEWRPSYEKEEDEEEGQR	66	10K(285.1437)	Fragpipe
9.1119	Q9M3X6	HGEWRPSYEKEEDEEEGQR	66	10K(285.1437)	Fragpipe
9.12944	Q9M3X6	HGEWRPSYEKEEDEEEGQR	66	N-term(304.2072),10K(285.1437)	Fragpipe
2.35254	Q9M3X6	LVDLVIPVNGPGKFEAFDLAK	325	Cross-Link	pLink2
8.34463	Q9M3X6	LPAGTTSYLVNQDDEEDLRLVDLVIPVNGPGKFEAFDLAK	325	32K(257.1376)	Fragpipe
2.30705	Q9M3X6	KSLPSEFEPINLR	403	Cross-Link	pLink2
6.22055	Q9M3X6	KSLPSEFEPINLR	403	1K(257.1376)	Fragpipe
6.2206	Q9M3X6	KSLPSEFEPINLR	403	1K(257.1376)	Fragpipe
6.22201	Q9M3X6	KSLPSEFEPINLR	403	1K(285.1437)	Fragpipe
7.22099	Q9M3X6	KSLPSEFEPINLR	403	1K(257.1376)	Fragpipe
7.22106	Q9M3X6	KSLPSEFEPINLR	403	1K(257.1376)	Fragpipe
8.22151	Q9M3X6	KSLPSEFEPINLR	403	1K(257.1376)	Fragpipe
9.21983	Q9M3X6	KSLPSEFEPINLR	403	1K(257.1376)	Fragpipe
9.21985	Q9M3X6	KSLPSEFEPINLR	403	1K(257.1376)	Fragpipe
